# Community-scale Synchronization and Temporal Partitioning of Gene Expression, Metabolism, and Lipid Biosynthesis in Oligotrophic Ocean Surface Waters

**DOI:** 10.1101/2020.05.15.098020

**Authors:** Daniel Muratore, Angie K. Boysen, Matthew J. Harke, Kevin W. Becker, John R. Casey, Sacha N. Coesel, Daniel R. Mende, Samuel T. Wilson, Frank O. Aylward, John M. Eppley, Alice Vislova, Shengyun Peng, Rogelio A. Rodriguez-Gonzalez, Stephen J. Beckett, E. Virginia Armbrust, Edward F. DeLong, David M. Karl, Angelicque E. White, Jonathan P. Zehr, Benjamin A.S. Van Mooy, Sonya T. Dyhrman, Anitra E. Ingalls, Joshua S. Weitz

## Abstract

Sunlight drives daily rhythms of photosynthesis, growth, and division of photoautotrophs throughout the surface oceans. However, the cascading impacts of oscillatory light input on diverse microbial communities and community-scale metabolism remains unclear. Here we use an unsupervised machine learning approach to show that a small number of diel archetypes can explain pervasive periodic dynamics amongst more than 65,000 distinct time series, including transcriptional activity, macromolecules, lipids, and metabolites from the North Pacific Subtropical Gyre. Overall, we find evidence for synchronous timing of carbon-cycle gene expression that underlie daily oscillations in the concentrations of particulate organic carbon. In contrast, we find evidence of asynchronous timing in gene transcription related to nitrogen metabolism and related metabolic processes consistent with temporal niche partitioning amongst microorganisms in the bacterial and eukaryotic domains.
