## Supplemental Data 1 for "Community-scale Synchronization and Temporal Partitioning of Gene Expression, Metabolism, and Lipid Biosynthesis in Oligotrophic Ocean Surface Waters": supplemental_data_1_lipids.csv

	pVal	phase	peak.shape	period	diel
DGDG 32:2	8.72662816251586e-11	20	12	24	YES
DGDG 34:1	8.72662816251586e-11	20	12	24	YES
MGDG 34:1	8.72662816251586e-11	20	12	24	YES
MGDG 34:2	8.72662816251586e-11	20	12	24	YES
MGDG 34:0	4.23864796465056e-10	20	12	24	YES
TAG 47:3	4.23864796465056e-10	20	12	24	YES
TAG 65:12	4.23864796465056e-10	20	12	24	YES
DGDG 32:0	1.64559273921728e-09	20	12	24	YES
DGDG 32:1	1.64559273921728e-09	20	12	24	YES
MGDG 32:0	1.64559273921728e-09	20	12	24	YES
MGDG 32:2	1.64559273921728e-09	20	12	24	YES
TAG 50:7	1.64559273921728e-09	20	12	24	YES
TAG 56:8	1.64559273921728e-09	20	12	24	YES
TAG 62:10	1.64559273921728e-09	20	12	24	YES
SQDG 34:0	1.72787237617814e-09	20	12	24	YES
TAG 54:8	1.72787237617814e-09	20	12	24	YES
MGDG 28:0_b	1.810152013139e-09	20	12	24	YES
MGDG 42:1 +1O	5.51024235404573e-09	20	12	24	YES
TAG 52:2_a	5.51024235404573e-09	20	12	24	YES
TAG 52:8	5.51024235404573e-09	20	12	24	YES
MGDG 34:3_b	5.78575447174802e-09	20	12	24	YES
TAG 46:0	5.78575447174802e-09	20	12	24	YES
TAG 50:4	5.78575447174802e-09	20	12	24	YES
TAG 52:1_a	5.78575447174802e-09	20	12	24	YES
PC 42:1 +1O	1.64808606154942e-08	20	12	24	YES
TAG 54:10	1.64808606154942e-08	20	12	24	YES
TAG 54:2_a	1.64808606154942e-08	20	12	24	YES
DGTS_DGTA 44:9 +4O	1.7304903646269e-08	8	12	24	YES
MGDG 32:1	1.7304903646269e-08	20	12	24	YES
TAG 44:0	1.7304903646269e-08	20	12	24	YES
TAG 46:5	1.7304903646269e-08	20	12	24	YES
TAG 50:3	1.7304903646269e-08	20	12	24	YES
PC 40:1 +1O	1.81289466770437e-08	20	12	24	YES
PE 42:1 +1O	1.81289466770437e-08	20	12	24	YES
MGDG 30:0	1.89529897078184e-08	20	12	24	YES
DGDG 30:0	4.51665340468499e-08	20	12	24	YES
MGDG 32:3	4.51665340468499e-08	20	12	24	YES
PE 40:8 +3O	4.51665340468499e-08	20	12	24	YES
TAG 61:12	4.51665340468499e-08	20	12	24	YES
MGDG 34:3 +1O	4.74248607491924e-08	20	12	24	YES
PE 38:2	4.74248607491924e-08	20	12	24	YES
MGDG 30:1	4.96831874515349e-08	20	12	24	YES
SQDG 43:4_a	4.96831874515349e-08	8	12	24	YES
TAG 52:7	4.96831874515349e-08	20	12	24	YES
TAG 54:9	4.96831874515349e-08	20	12	24	YES
TAG 52:6 +1O	1.04302102444335e-07	16	16	24	YES
MGDG 42:10	1.15104225463584e-07	8	12	24	YES
TAG 47:5	1.15104225463584e-07	20	12	24	YES
TAG 48:5	1.15104225463584e-07	20	12	24	YES
TAG 56:9	1.15104225463584e-07	20	12	24	YES
TAG 46:1	1.20859436736763e-07	20	12	24	YES
TAG 46:4	1.20859436736763e-07	20	12	24	YES
TAG 48:4	1.20859436736763e-07	20	12	24	YES
TAG 54:7	1.20859436736763e-07	20	12	24	YES
TAG 56:6_a	1.20859436736763e-07	20	12	24	YES
TAG 63:13	1.20859436736763e-07	20	12	24	YES
TAG 46:2	1.26614648009943e-07	20	12	24	YES
TAG 50:1_a	1.26614648009943e-07	20	12	24	YES
TAG 50:6	1.26614648009943e-07	20	12	24	YES
TAG 50:8	1.26614648009943e-07	20	12	24	YES
PQ9:9	1.77451883521559e-07	20	16	24	YES
TAG 48:1	2.75960915722073e-07	20	12	24	YES
TAG 49:4	2.75960915722073e-07	20	12	24	YES
DGCC 44:2 +1O	2.89758961508177e-07	20	12	24	YES
TAG 43:0	2.89758961508177e-07	20	12	24	YES
TAG 45:0	2.89758961508177e-07	20	12	24	YES
TAG 48:0	2.89758961508177e-07	20	12	24	YES
TAG 48:3	2.89758961508177e-07	20	12	24	YES
TAG 49:7	2.89758961508177e-07	20	12	24	YES
TAG 50:5	2.89758961508177e-07	20	12	24	YES
TAG 52:6	2.89758961508177e-07	20	12	24	YES
TAG 54:1_a	2.89758961508177e-07	20	12	24	YES
TAG 60:8	2.89758961508177e-07	20	12	24	YES
TAG 65:13	2.89758961508177e-07	20	12	24	YES
TAG 65:14	2.89758961508177e-07	20	12	24	YES
DGDG 28:0	3.0355700729428e-07	20	12	24	YES
DGTS_DGTA 33:4 +1O	3.0355700729428e-07	20	12	24	YES
MGDG 32:2 +1O	3.0355700729428e-07	20	12	24	YES
PG 39:3 +1O	3.0355700729428e-07	8	12	24	YES
PG 43:6 +3O	3.0355700729428e-07	20	12	24	YES
TAG 48:2	3.0355700729428e-07	20	12	24	YES
PC 38:1	4.38311698855256e-07	20	16	24	YES
DGCC 42:3 +1O_b	6.2760663083648e-07	8	12	24	YES
DGTS_DGTA 42:3 +2O	6.2760663083648e-07	8	12	24	YES
TAG 47:4	6.2760663083648e-07	20	12	24	YES
TAG 62:9	6.2760663083648e-07	20	12	24	YES
DGCC 38:4	6.58986962378304e-07	8	12	24	YES
MGDG 32:3 +1O	6.58986962378304e-07	20	12	24	YES
PC 40:2 +1O	6.58986962378304e-07	20	12	24	YES
TAG 56:2_a	6.58986962378304e-07	20	12	24	YES
DGCC 42:10_b	6.90367293920128e-07	8	12	24	YES
MGDG 32:1 +1O	6.90367293920128e-07	20	12	24	YES
DGTS DGTA 43:5	1.02762002933234e-06	16	16	24	YES
PG 37:8 +1O	1.43103175591608e-06	20	12	24	YES
TAG 45:2	1.43103175591608e-06	20	12	24	YES
TAG 49:5	1.43103175591608e-06	20	12	24	YES
TAG 56:3_a	1.43103175591608e-06	20	12	24	YES
TAG 59:12	1.43103175591608e-06	20	12	24	YES
Zeax	1.43103175591608e-06	8	12	24	YES
Lut	1.43103175591608e-06	8	12	24	YES
DGDG 34:2	1.49917612524542e-06	20	12	24	YES
TAG 42:0	1.49917612524542e-06	20	12	24	YES
TAG 50:2	1.49917612524542e-06	20	12	24	YES
PE 39:0	1.9988725493017e-06	20	16	24	YES
PC 36:0	2.08973039245178e-06	20	16	24	YES
UQ9:9	2.54542680351998e-06	8	4	24	YES
TAG 48:7	2.84041773400563e-06	20	12	24	YES
DGTS_DGTA 38:9 +3O	2.93578926294641e-06	4	8	24	YES
DGDG 36:2	2.98243862070591e-06	20	12	24	YES
PC 38:0_b	2.98243862070591e-06	20	12	24	YES
SQDG 34:1	2.98243862070591e-06	20	12	24	YES
TAG 45:3	2.98243862070591e-06	20	12	24	YES
TAG 51:4	2.98243862070591e-06	20	12	24	YES
MGDG 44:1 +1O	3.07558875165814e-06	24	8	24	YES
TAG 45:4	3.12445950740619e-06	20	12	24	YES
TAG 46:3	3.12445950740619e-06	20	12	24	YES
DGCC 36:5_a	4.19764487410988e-06	4	16	24	YES
PE 38:8 +3O	4.19764487410988e-06	16	16	24	YES
MGDG 34:2 +1O	4.84883626713294e-06	20	12	24	YES
PE 38:7 +3O	5.64669177612263e-06	20	12	24	YES
TAG 58:9	5.7053946929829e-06	20	12	24	YES
DGTS DGTA 38:9_b	5.99066442763205e-06	20	12	24	YES
DGTS_DGTA 37:6 +4O	5.99066442763205e-06	20	12	24	YES
MGDG 38:7 +1O	5.99066442763205e-06	20	12	24	YES
PG 37:1	5.99066442763205e-06	20	12	24	YES
SQDG 37:3 +3O	5.99066442763205e-06	20	12	24	YES
SQDG 39:6 +3O	5.99066442763205e-06	20	12	24	YES
TAG 44:1	5.99066442763205e-06	20	12	24	YES
TAG 45:1	5.99066442763205e-06	20	12	24	YES
TAG 54:3 +2O	6.13630170410787e-06	8	16	24	YES
DGTS_DGTA 39:3 +2O	6.2759341622812e-06	20	12	24	YES
TAG 60:7_a	6.2759341622812e-06	20	12	24	YES
TAG 47:0	6.56120389693034e-06	20	12	24	YES
MGDG 44:2 +1O	7.22869796477259e-06	16	16	24	YES
PG 35:2_b	7.27325440069941e-06	20	12	24	YES
DGTS DGTA 32:1_b	7.66083678331789e-06	20	16	24	YES
PC 34:2_b	8.02563853490445e-06	20	16	24	YES
PC 38:1 +1O	8.27865039300566e-06	20	12	24	YES
PG 43:4 +3O	1.10830296987934e-05	20	12	24	YES
TAG 56:7	1.10830296987934e-05	20	12	24	YES
DGDG 30:1	1.14847562862713e-05	16	16	24	YES
TAG 50:1_b	1.1637181183733e-05	20	12	24	YES
TAG 60:9	1.1637181183733e-05	20	12	24	YES
TAG 61:14	1.1637181183733e-05	20	12	24	YES
PG 32:2	1.21913326686727e-05	20	12	24	YES
TAG 57:11	1.32431117014308e-05	16	16	24	YES
TAG 51:3	1.51759187692064e-05	20	8	24	YES
DGTS DGTA 34:3_a	1.52391996967035e-05	20	16	24	YES
DGTS_DGTA 37:3 +2O	1.52391996967035e-05	20	16	24	YES
DGDG 34:3_b	2.08813750659478e-05	20	12	24	YES
DGCC 44:3 +2O	2.19254438192452e-05	8	12	24	YES
PE 44:1 +1O	2.19254438192452e-05	20	12	24	YES
PG 41:1 +1O	2.19254438192452e-05	20	12	24	YES
TAG 53:7	2.19254438192452e-05	20	12	24	YES
TAG 58:8	2.19254438192452e-05	20	12	24	YES
PC 42:2 +1O	2.29695125725426e-05	20	12	24	YES
TAG 49:3	2.29695125725426e-05	20	12	24	YES
TAG 53:9	2.29695125725426e-05	20	12	24	YES
TAG 54:11	2.29695125725426e-05	20	12	24	YES
TAG 52:2_b	2.37070443072435e-05	20	8	24	YES
DGDG 36:9	2.401358132584e-05	20	12	24	YES
SQDG 39:5 +3O	2.401358132584e-05	20	12	24	YES
TAG 66:14	2.401358132584e-05	20	12	24	YES
SQDG 36:7	2.4835951179017e-05	8	8	24	YES
MGDG 34:4 +1O	2.50330173011569e-05	20	8	24	YES
TAG 49:0	2.93118247598794e-05	20	16	24	YES
PQ9:9-OH	3.05862519233524e-05	20	16	24	YES
PC 42:5	3.27924670702096e-05	16	20	24	YES
TAG 51:7	3.82515538908724e-05	20	12	24	YES
TAG 56:1_b	3.82515538908724e-05	20	12	24	YES
DGTS DGTA 36:3	4.0164131585416e-05	20	12	24	YES
DGTS DGTA 40:8	4.0164131585416e-05	20	12	24	YES
PC 38:0_a	4.0164131585416e-05	20	12	24	YES
PE 42:8 +3O	4.0164131585416e-05	20	12	24	YES
TAG 44:4	4.0164131585416e-05	20	12	24	YES
SQDG 36:0	4.138674140159e-05	16	16	24	YES
19prime_but_fuco	4.19718841402275e-05	8	16	24	YES
PE 38:4 +3O_a	4.20767092799596e-05	8	12	24	YES
PG 37:5 +1O_a	4.20767092799596e-05	8	12	24	YES
TAG 51:6	4.20767092799596e-05	20	12	24	YES
Dd_Ddc	4.33575386111896e-05	16	16	24	YES
TAG 54:6	4.39892869745032e-05	20	12	24	YES
DGDG 36:5	4.59018646690469e-05	20	12	24	YES
TAG 57:8	4.78352275802766e-05	20	16	24	YES
PG 34:2_b	5.41082112452017e-05	20	12	24	YES
PG 41:7 +3O	5.84511079122883e-05	20	12	24	YES
DGTS DGTA 42:9_b	6.24431347446655e-05	16	16	24	YES
TAG 52:3 +1O	6.77629381986187e-05	12	16	24	YES
PC 44:2 +1O	6.82718653667916e-05	20	12	24	YES
TAG 56:11	6.82718653667916e-05	20	12	24	YES
DGTS_DGTA 41:6 +2O	7.16854586351312e-05	20	12	24	YES
MGDG 36:2	7.16854586351312e-05	20	12	24	YES
MGDG 30:1 +1O_b	7.16854586351312e-05	20	12	24	YES
DGCC 34:4_a	7.50990519034708e-05	8	12	24	YES
DGCC 40:8	7.50990519034708e-05	20	12	24	YES
TAG 64:6 +1O	7.73938797709985e-05	16	16	24	YES
TAG 51:9	7.85126451718103e-05	20	12	24	YES
Chl-a2	0.000106122185204399	8	12	24	YES
DGTS DGTA 37:8	0.000111758050778815	16	20	24	YES
PG 34:1	0.000111758050778815	16	20	24	YES
DGCC 44:10	0.000116481755820562	8	16	24	YES
DGDG 36:8_b	0.000116481755820562	8	16	24	YES
DGTS_DGTA 44:10 +1O	0.000116481755820562	8	16	24	YES
TAG 50:9	0.000118169258616358	16	16	24	YES
TAG 64:14	0.000118939304275553	20	12	24	YES
TAG 47:1	0.000122873465397154	20	12	24	YES
MGDG 36:1	0.000123413033956977	16	20	24	YES
DGTS DGTA 44:4	0.000123796366169517	16	16	24	YES
TAG 52:1_b	0.000123796366169517	20	8	24	YES
PG 41:3 +1O	0.000128035760188822	8	16	24	YES
TAG 63:12 +1O	0.000128035760188822	24	8	24	YES
TAG 47:2	0.000130833234703109	20	12	24	YES
TAG 54:4 +2O	0.000130833234703109	8	12	24	YES
DGCC 32:1_a	0.000136780199916886	8	12	24	YES
DGCC 42:6	0.000136780199916886	20	12	24	YES
TAG 62:11	0.000136780199916886	20	12	24	YES
PE 34:2_b	0.000162324633735605	16	20	24	YES
DGCC 42:3 +3O	0.000183103574512376	8	4	24	YES
TAG 52:5	0.000185782140647592	20	16	24	YES
PG 39:2_b	0.000193788338199337	16	16	24	YES
PG 30:2	0.000194226783404301	16	16	24	YES
SQDG 39:4 +3O_b	0.000194226783404301	8	16	24	YES
PG 32:1_b	0.000212705814976679	20	12	24	YES
SQDG 30:0	0.000212705814976679	20	12	24	YES
TAG 50:0	0.000222834663308902	20	12	24	YES
DGTS DGTA 34:4_a	0.000230700402618258	16	16	24	YES
DGCC 38:5_b	0.000232963511641125	20	12	24	YES
DGCC 40:9_b	0.000232963511641125	20	12	24	YES
DGCC 44:8	0.000232963511641125	20	12	24	YES
SQDG 28:0	0.000232963511641125	20	12	24	YES
SQDG 33:2 +1O	0.000232963511641125	4	12	24	YES
TAG 60:13	0.000232963511641125	20	12	24	YES
TAG 53:8	0.000243092359973348	20	12	24	YES
DGTS DGTA 42:4	0.000254009121741051	16	20	24	YES
PG 33:1_a	0.000303653754434073	8	16	24	YES
TAG 58:2_a	0.000303653754434073	20	8	24	YES
PE 36:6_a	0.000314944266755412	24	12	24	YES
TAG 52:3	0.000326856954802852	20	8	24	YES
DGCC 40:10	0.000341714089112072	8	8	24	YES
TAG 48:2 +1O	0.000341714089112072	16	16	24	YES
PE 32:1	0.000346670613201711	16	20	24	YES
DGTS DGTA 41:1	0.000356571223421293	16	16	24	YES
PE 36:2 +2O_b	0.000371564281295184	20	12	24	YES
PG 35:3_b	0.000371564281295184	20	12	24	YES
SQDG 30:1_b	0.000371564281295184	20	12	24	YES
SQDG 40:0	0.000371564281295184	20	12	24	YES
TAG 62:8	0.000371564281295184	20	12	24	YES
DGDG 38:6	0.000388453566808602	20	12	24	YES
PC 42:5 +1O	0.000388453566808602	20	12	24	YES
PG 37:2 +1O_b	0.000388453566808602	20	12	24	YES
TAG 49:6	0.000388453566808602	20	12	24	YES
TAG 56:15	0.000388453566808602	20	12	24	YES
DGTS_DGTA 39:6 +2O	0.000399181301071984	20	16	24	YES
SQDG 43:1_a	0.000406901692854663	24	4	24	YES
PE 36:2_a	0.000407674423777901	16	20	24	YES
DGTS DGTA 30:0	0.000417325905666165	20	16	24	YES
SQDG 35:2	0.000423981400729017	20	20	24	YES
TAG 54:1_b	0.000429728143990239	24	4	24	YES
TAG 64:15 +2O	0.000435470510260346	20	16	24	YES
PG 40:5	0.000453615114854528	20	16	24	YES
DGCC 40:3 +3O	0.000456845232169517	8	4	24	YES
DGTS DGTA 36:4_b	0.000487028811159012	16	16	24	YES
TAG 52:0_a	0.000487028811159012	20	8	24	YES
TAG 58:4_a	0.000493652135827908	20	8	24	YES
TAG 49:2	0.000519110188786981	20	12	24	YES
Chl-a1	0.000540666624954375	8	8	24	YES
PC 40:1	0.00054168019699511	16	20	24	YES
DGTS DGTA 35:5	0.00055538306586632	4	8	24	YES
DGDG 30:2	0.000564173869517609	16	16	24	YES
PC 34:5_b	0.000570478860439316	16	20	24	YES
DGCC 44:11 +3O	0.000579702622101413	20	12	24	YES
DGTS_DGTA 44:11 +4O	0.000579702622101413	20	12	24	YES
MGDG 30:1 +1O_a	0.000579702622101413	20	12	24	YES
TAG 57:12	0.000579702622101413	20	12	24	YES
TAG 60:12	0.000579702622101413	20	12	24	YES
DGCC 44:5 +4O_b	0.000595363813094406	24	4	24	YES
DGCC 36:5_b	0.000607307508868147	20	12	24	YES
TAG 52:4	0.000607307508868147	20	12	24	YES
TAG 66:13	0.000607307508868147	20	12	24	YES
DGTS DGTA 34:3_b	0.000634912395634881	20	12	24	YES
DGTS DGTA 38:6	0.000634912395634881	20	12	24	YES
TAG 43:1	0.000634912395634881	20	12	24	YES
TAG 60:6	0.000634912395634881	20	12	24	YES
PC 42:6_b	0.000647134579450442	8	4	24	YES
DGTS DGTA 37:2	0.000700303285896957	20	16	24	YES
PC 32:2_c	0.000787221684569823	16	20	24	YES
Pheophytin_a1	0.000873964791976467	8	16	24	YES
PC 44:10 +1O	0.000881209355922888	8	12	24	YES
TAG 56:1_a	0.000889902773861539	16	20	24	YES
Chl-b1	0.000958356833389349	20	20	24	YES
PG 41:6 +3O_b	0.000974057622318024	20	12	24	YES
TAG 55:11	0.000974057622318024	20	12	24	YES
DGCC 38:6	0.00101833296878703	20	12	24	YES
DGCC 44:11	0.00101833296878703	20	12	24	YES
TAG 43:2_b	0.00101833296878703	20	12	24	YES
TAG 44:5	0.00101833296878703	20	12	24	YES
TAG 51:0	0.00103822037757396	20	16	24	YES
TAG 56:6_b	0.00103822037757396	20	16	24	YES
PG 38:5 +1O	0.00106260831525603	8	12	24	YES
PG 33:0	0.00109820288015659	16	16	24	YES
DGCC 34:3_b	0.00113782214895348	20	12	24	YES
DGTS_DGTA 34:3 +1O	0.00113782214895348	20	12	24	YES
TAG 51:5	0.00115075190441692	20	12	24	YES
PE 44:10 +1O	0.00116661886910338	4	20	24	YES
TAG 54:12	0.00121951892044329	4	8	24	YES
PG 36:1	0.00124246873838344	20	16	24	YES
TAG 49:1	0.00124246873838344	20	16	24	YES
DGTS DGTA 44:6	0.00125831780854428	16	16	24	YES
DGTS_DGTA 33:6 +3O	0.00132181403388433	8	12	24	YES
PG 37:3 +1O	0.00134523592901292	8	8	24	YES
DGDG 36:8_a	0.00144770108473046	20	12	24	YES
PE 36:3 +3O_b	0.00152449247010809	20	16	24	YES
PG 35:4 +1O_a	0.00152449247010809	20	16	24	YES
DGTS DGTA 38:10_b	0.00153458217751805	20	12	24	YES
PE 42:3 +3O	0.00153458217751805	20	12	24	YES
SQDG 36:4 +3O	0.00153458217751805	20	12	24	YES
TAG 64:13	0.00153458217751805	20	12	24	YES
DGTS DGTA 28:0	0.0015390817047163	24	12	24	YES
SQDG 42:2	0.00159378758238574	20	16	24	YES
TAG 51:2	0.00159378758238574	20	16	24	YES
PG 41:4 +1O	0.00160433591285978	20	12	24	YES
TAG 44:2	0.00160433591285978	20	12	24	YES
PE 30:1_b	0.00160599830057353	24	12	24	YES
DGCC 44:5 +4O_a	0.00166308269466338	20	16	24	YES
PE 38:4 +1O_b	0.00167408964820151	8	12	24	YES
TAG 53:3	0.00171002933490442	20	12	24	YES
DGTS DGTA 30:1_b	0.00173237780694102	20	16	24	YES
DGDG 44:1 +1O	0.00174473298127846	24	12	24	YES
SQDG 37:6 +3O	0.00176760434712634	4	20	24	YES
MGDG 28:1	0.00178775794103644	20	12	24	YES
TAG 58:2_c	0.00181118817432053	24	8	24	YES
TAG 61:9	0.00181118817432053	24	8	24	YES
PE 38:4 +1O_a	0.00181359711888497	4	12	24	YES
DGDG 36:6 +2O	0.00182059093698621	12	4	24	YES
DGTS DGTA 34:2_a	0.00185133186179478	16	20	24	YES
TAG 58:3_a	0.00186125356918912	20	8	24	YES
DGTS DGTA 38:8_b	0.0018709680314963	20	16	24	YES
TAG 55:7	0.00189351490951691	20	16	24	YES
DGDG 28:1	0.00197735655628387	16	16	24	YES
Fuco	0.0020304584391154	8	8	24	YES
SQDG 44:1 +1O	0.00208600727308137	8	16	24	YES
PC 30:3	0.00211506087407854	16	16	24	YES
SQDG 39:4 +3O_a	0.00212494482251875	20	12	24	YES
PG 36:2_b	0.00215711624321877	20	16	24	YES
PG 38:2 +2O	0.00218082578549416	8	16	24	YES
PG 36:2_a	0.00219187013769946	24	8	24	YES
SQDG 28:1	0.00233323773820676	20	12	24	YES
DGTS DGTA 36:8_a	0.00237689671690745	8	12	24	YES
TAG 60:10	0.00237689671690745	20	12	24	YES
DGTS DGTA 32:2_b	0.00240611761832628	20	16	24	YES
DGTS DGTA 44:5	0.00240611761832628	20	16	24	YES
MGDG 38:2	0.00240611761832628	20	16	24	YES
PC 40:2	0.00240611761832628	20	16	24	YES
DGCC 38:2	0.00243405272066401	12	12	24	YES
TAG 54:3 +3O_a	0.00243929399903434	8	20	24	YES
TAG 56:4	0.00248493747676688	20	12	24	YES
TAG 58:12	0.00248493747676688	20	12	24	YES
TAG 66:16	0.00248493747676688	20	12	24	YES
PG 35:2_a	0.00250331253835604	12	12	24	YES
PG 42:1 +1O	0.00259297823662631	20	12	24	YES
DGTS DGTA 31:0	0.00261709947191768	24	12	24	YES
PC 44:6 +1O	0.00270101899648574	20	12	24	YES
PE 40:8_b	0.00305926743642908	4	8	24	YES
19prime_hex_fuco_a	0.00314409632362043	8	16	24	YES
SQDG 42:1_b	0.00315906968212238	16	20	24	YES
PG 37:2_c	0.00315979131248583	16	20	24	YES
DGTS DGTA 40:9_c	0.00329144928383941	16	20	24	YES
PE 34:4	0.00329144928383941	16	20	24	YES
PE 36:5_c	0.00329144928383941	16	20	24	YES
TAG 55:3	0.00338149688431566	24	4	24	YES
DGTS_DGTA 36:8 +3O	0.00342992326213137	4	8	24	YES
TAG 65:7	0.00342992326213137	4	8	24	YES
PG 34:0	0.00346625619885516	20	16	24	YES
TAG 51:1	0.00357551588207287	20	16	24	YES
PE 44:7 +3O	0.00362237634864105	20	12	24	YES
DGTS DGTA 36:5_b	0.00378702981903383	20	12	24	YES
PE 42:3 +2O	0.00378702981903383	20	12	24	YES
PG 43:8 +1O	0.00378702981903383	20	12	24	YES
DGTS_DGTA 42:6 +4O	0.00382256169531335	8	4	24	YES
DGTS DGTA 39:8	0.00388643030660095	20	16	24	YES
DGCC 40:8 +2O	0.00401842858578234	20	16	24	YES
PG 35:1_b	0.00419734473112902	20	16	24	YES
DGCC 40:7	0.00420108443059063	20	16	24	YES
TAG 53:6	0.00420108443059063	20	16	24	YES
TAG 66:15 +3O	0.00420108443059063	20	8	24	YES
DGTS_DGTA 35:5 +3O	0.00431423248643753	4	4	24	YES
DGTS DGTA 38:9_a	0.00432921938370812	16	8	24	YES
DGCC 34:5_b	0.00443755436396829	24	8	24	YES
MGDG 36:6	0.00449399217337243	4	4	24	YES
SQDG 30:2	0.00456639612020721	8	4	24	YES
DGCC 32:1_b	0.00466902118560619	24	12	24	YES
TAG 59:8	0.00500662507671209	20	16	24	YES
PC 28:0_a	0.00503327123417712	16	20	24	YES
UQ10:10	0.00504733276858259	8	4	24	YES
TAG 53:5	0.00523419894383537	20	16	24	YES
DGTS DGTA 34:2_b	0.00543570801721059	20	12	24	YES
DGTS_DGTA 35:6 +2O	0.00546177281095864	20	16	24	YES
SQDG 42:1_a	0.00546177281095864	20	16	24	YES
PE 32:4 +1O	0.00555303440940552	8	4	24	YES
DGCC 44:12	0.00568278565435652	20	12	24	YES
PE 42:4 +3O	0.00568278565435652	20	12	24	YES
PG 41:4 +4O	0.00568278565435652	20	12	24	YES
PG 41:5 +1O	0.00568278565435652	20	12	24	YES
TAG 54:5_b	0.00568278565435652	20	12	24	YES
TAG 54:4	0.00622498694409133	16	12	24	YES
DGTS DGTA 29:0_b	0.00639665009435172	20	16	24	YES
Chl-b2	0.00642401856579433	8	12	24	YES
PE 42:11 +2O	0.00682508329332685	24	8	24	YES
MGDG 37:2	0.00695998442409593	16	16	24	YES
TAG 58:10 +2O	0.00699410301026002	20	20	24	YES
SQDG 32:0	0.00722442220392771	20	12	24	YES
PC 36:1	0.00722552045288869	20	16	24	YES
PE 38:5 +1O	0.00788118785883023	8	16	24	YES
DGCC 40:4 +1O	0.00788238594860585	20	16	24	YES
MGDG 34:6 +2O	0.00788238594860585	20	16	24	YES
PE 42:2 +2O_a	0.00803685717156469	20	12	24	YES
DGTS DGTA 36:0_a	0.00821081869646442	20	16	24	YES
TAG 62:17	0.00821081869646442	20	16	24	YES
DGTS DGTA 44:11	0.00840216886118126	20	12	24	YES
PG 41:4	0.00840216886118126	20	12	24	YES
PC 36:4 +3O	0.00876748055079784	8	12	24	YES
PG 43:1 +1O	0.00876748055079784	20	12	24	YES
SQDG 44:6 +3O	0.00880556832270803	20	16	24	YES
PG 42:11 +2O	0.00889096813860888	4	20	24	YES
DGTS DGTA 43:1	0.00899670070483994	12	16	24	YES
DGCC 40:6	0.00913279224041442	20	12	24	YES
DGTS_DGTA 40:6 +1O	0.00913279224041442	20	12	24	YES
DGTS DGTA 42:5	0.00956855087418262	20	16	24	YES
PE 44:11	0.00959456209917581	24	20	24	YES
PE 36:3	0.0102906919515895	4	8	24	YES
TAG 50:2 +1O	0.0102906919515895	12	16	24	YES
TAG 42:1	0.0104698411511183	16	16	24	YES
DGTS DGTA 38:5	0.0107332852944922	24	4	24	YES
TAG 53:2	0.0107548929454799	20	16	24	YES
TAG 58:6	0.0107548929454799	20	16	24	YES
DGTS DGTA 36:1_a	0.0108320506214224	8	20	24	YES
TAG 55:2	0.010930613317302	24	8	24	YES
PG 31:1	0.0109472916682331	16	20	24	YES
PE 38:2 +2O	0.0111855347299886	4	8	24	YES
PG 37:2_b	0.0112224969865877	20	16	24	YES
SQDG 44:1	0.0112653326462793	20	4	24	YES
DGTS DGTA 34:1	0.0116901010276955	20	16	24	YES
SQDG 29:0	0.0116901010276955	20	16	24	YES
PC 32:1_b	0.0121318966959931	16	20	24	YES
PC 40:10 +4O	0.0121818365164655	4	20	24	YES
DGTS DGTA 44:10_a	0.0122476500445525	20	12	24	YES
PG 41:3_a	0.0122476500445525	20	12	24	YES
TAG 52:0_b	0.0123734486331398	16	20	24	YES
PG 44:9	0.0123828475156644	8	4	24	YES
DGCC 44:6	0.0124499738881827	20	8	24	YES
DGTS_DGTA 44:6 +1O	0.0124499738881827	20	8	24	YES
DGCC 42:3 +1O_a	0.0126253091099111	20	16	24	YES
DGTS DGTA 44:10_b	0.0127801565682287	20	12	24	YES
TAG 54:2_b	0.0129912771007123	20	8	24	YES
TAG 56:2_b	0.0130398164791417	20	16	24	YES
DGTS DGTA 36:1_b	0.013092913151019	20	16	24	YES
PE 32:3_b	0.0132279774324483	24	12	24	YES
TAG 58:15	0.0133495306316905	12	12	24	YES
DGTS_DGTA 38:5 +2O	0.0133549063205353	12	16	24	YES
MGDG 28:2 +3O	0.0133734753169175	24	4	24	YES
DGCC 42:8	0.0135831421657726	16	16	24	YES
DGDG 36:7	0.0138451696155811	20	12	24	YES
SQDG 39:3 +3O	0.0138451696155811	20	12	24	YES
SQDG 41:3	0.0149768622378511	20	16	24	YES
DGTS DGTA 38:5_a	0.0150175754595795	24	12	24	YES
PE 34:1	0.0150968506232138	16	20	24	YES
DGCC 34:2	0.0151710806914334	20	16	24	YES
PE 38:5_b	0.0154205333303471	16	20	24	YES
DGTS DGTA 32:0	0.0157724662328506	20	16	24	YES
DGTS DGTA 40:9_b	0.0157724662328506	20	16	24	YES
TAG 53:1	0.0157724662328506	20	16	24	YES
TAG 54:4 +1O	0.0159171176782029	12	16	24	YES
UQ8:8	0.016419141372563	8	4	24	YES
PC 38:4 +2O	0.0164296523258861	20	16	24	YES
PG 37:3	0.016553802385331	4	8	24	YES
DGTS DGTA 36:7	0.0173936295872124	16	16	24	YES
MGDG 33:0	0.0175113899924192	20	16	24	YES
DGTS DGTA 44:12	0.0176111366454161	20	12	24	YES
PE 42:2 +2O_b	0.0176111366454161	20	12	24	YES
PE 42:4 +2O	0.0176111366454161	20	12	24	YES
PG 41:5	0.0176111366454161	20	12	24	YES
TAG 58:10	0.0176111366454161	20	12	24	YES
SQDG 31:1	0.0177440245119569	20	16	24	YES
PC 34:4 +3O_a	0.0181498743518739	4	16	24	YES
TAG 56:5_b	0.0182727547746983	16	16	24	YES
DGTS DGTA 40:10	0.0189830717294704	4	8	24	YES
DGCC 34:4_b	0.0190341195569774	24	8	24	YES
PG 41:3_b	0.0191732370829638	20	8	24	YES
PG 36:5 +1O_a	0.019590225026804	4	16	24	YES
DGTS DGTA 33:2	0.0199082414252529	20	12	24	YES
SQDG 42:1 +1O	0.0199082414252529	16	12	24	YES
SQDG 34:2	0.0216581773483799	16	20	24	YES
TAG 57:7	0.0218945833364662	20	16	24	YES
TAG 62:13	0.0218945833364662	20	16	24	YES
PE 34:3_a	0.0221793113601245	16	20	24	YES
DGTS_DGTA 41:8 +2O	0.0224609042862493	24	12	24	YES
TAG 66:15	0.0228068576421522	20	16	24	YES
DGCC 42:10_a	0.0237191319478383	20	16	24	YES
DGCC 44:6 +3O	0.0241879449179134	8	4	24	YES
DGTS_DGTA 44:6 +4O	0.0241879449179134	8	4	24	YES
TAG 54:0	0.0242267252690856	16	20	24	YES
PC 30:1	0.025195794279849	16	20	24	NO
DGTS DGTA 36:2	0.0255436805592105	20	16	24	NO
UQ7:7	0.0258266350134582	20	20	24	NO
SQDG 32:1	0.0260796329582834	20	12	24	NO
TAG 48:6	0.0260796329582834	20	12	24	NO
MGDG 30:4 +3O_b	0.026888054297588	24	8	24	NO
TAG 60:14	0.0271662843315452	20	12	24	NO
TAG 56:3_b	0.027326533293255	20	12	24	NO
TAG 58:2_b	0.0281030013121392	16	20	24	NO
TAG 43:2_a	0.0281850290777435	8	4	24	NO
PG 37:2_a	0.028252935704807	20	12	24	NO
DGCC 40:6 +1O	0.0284651388471406	24	4	24	NO
DGTS_DGTA 40:6 +2O	0.0284651388471406	24	4	24	NO
PE 28:0	0.0286679563021732	20	16	24	NO
PE 40:2	0.0296037444010263	20	4	24	NO
TAG 54:3	0.0296902273718571	16	12	24	NO
PE 34:5_a	0.0298146745542601	4	8	24	NO
DGTS DGTA 31:3	0.029958182942131	8	16	24	NO
TAG 58:11	0.030035150919159	20	16	24	NO
TAG 57:8 +3O	0.0304262384513306	4	12	24	NO
DGTS DGTA 36:6	0.0312866155407907	20	16	24	NO
DGTS DGTA 40:11	0.0312866155407907	20	16	24	NO
PE 38:5_a	0.0322697732698497	4	8	24	NO
PC 42:8 +2O	0.032516293649999	24	12	24	NO
PG 37:2 +1O_a	0.0325380801624223	20	16	24	NO
PC 44:6	0.0325995411978542	20	12	24	NO
SQDG 33:0	0.0332182076541458	20	16	24	NO
PC 34:5 +1O_a	0.0337895447840539	12	8	24	NO
PE 36:4	0.0342072410971436	24	12	24	NO
TAG 54:5_a	0.034603774751515	20	16	24	NO
Viol	0.0350410094056856	16	8	24	NO
Pras	0.0350410094056856	16	8	24	NO
DGTS DGTA 32:2_a	0.0355755307410293	4	16	24	NO
DGTS_DGTA 41:7 +2O	0.0358507390634506	24	4	24	NO
TAG 58:3_b	0.0362788388684191	24	12	24	NO
TAG 44:3	0.0365455095493966	20	12	24	NO
PE 36:3 +3O_a	0.0383121100288008	8	8	24	NO
MGDG 30:3	0.0385480515109356	4	16	24	NO
DGCC 36:6	0.039590968678513	20	12	24	NO
DGDG 38:9	0.039590968678513	20	12	24	NO
SQDG 41:5 +3O	0.039590968678513	20	12	24	NO
TAG 54:1_c	0.0400155009125278	20	16	24	NO
TAG 55:6	0.0407371388120489	20	16	24	NO
DGTS DGTA 36:5_a	0.040846733680971	24	8	24	NO
DGTS DGTA 40:9_a	0.0411136982430712	20	12	24	NO
MGDG 44:7 +2O	0.0414034627339679	20	8	24	NO
DGCC 44:6 +4O_b	0.0417608808360816	20	12	24	NO
PC 34:5 +1O_b	0.0426364278076294	8	12	24	NO
DGCC 36:0	0.0442506281543852	12	16	24	NO
PC 28:1	0.044358622720249	24	12	24	NO
PC 42:2	0.0475266619473904	20	16	24	NO
DGTS DGTA 30:3_a	0.0475725000923023	24	16	24	NO
TAG 56:14	0.0482673997386662	16	16	24	NO
DGTS_DGTA 35:6 +3O	0.0487507151698033	4	16	24	NO
PG 38:2	0.0492240427312257	20	16	24	NO
DGTS_DGTA 37:5 +2O	0.049666605795112	16	4	24	NO
SQDG 41:2	0.0496740342567609	20	4	24	NO
MGDG 30:2	0.0505893402542067	8	12	24	NO
TAG 57:11 +1O	0.0506551310325641	16	20	24	NO
DGTS_DGTA 41:6 +1O	0.0507007437765954	20	8	24	NO
SQDG 33:3_b	0.0513108616457154	12	12	24	NO
PE 32:2_b	0.0518041956108052	20	16	24	NO
DGTS DGTA 31:1_a	0.0526813362738667	8	20	24	NO
PG 32:0	0.0526813362738667	16	20	24	NO
PG 43:2 +1O	0.0526972294314653	20	12	24	NO
PE 36:1_b	0.0535190626038401	4	8	24	NO
PE 34:4 +1O	0.0544461486349935	8	4	24	NO
DGTS DGTA 32:3_a	0.0545544168598617	24	16	24	NO
DGTS_DGTA 43:4 +2O	0.0546008009901796	8	4	24	NO
DGTS_DGTA 39:5 +2O	0.05465306658651	20	16	24	NO
DGTS_DGTA 35:4 +1O_b	0.0547075415151692	8	20	24	NO
MGDG 28:4 +2O	0.0547075415151692	16	20	24	NO
PG 41:2	0.0562218950845615	12	16	24	NO
DGCC 36:2	0.0564553394854118	20	12	24	NO
PE 32:2_a	0.0567337467564718	16	20	24	NO
DGCC 31:0	0.0569130077859825	16	12	24	NO
DGTS_DGTA 39:4 +2O	0.0569302776942813	20	16	24	NO
MGDG 28:2_b	0.0575197112488915	8	4	24	NO
DGTS DGTA 34:0	0.0576132627223299	16	20	24	NO
TAG 58:4_b	0.0576840086562589	24	8	24	NO
PE 42:9 +1O	0.058470770887944	8	12	24	NO
PC 34:4 +3O_c	0.0590208969632411	8	12	24	NO
DGCC 40:3 +2O	0.0596293491085202	24	12	24	NO
PC 34:6	0.0620279881633058	4	16	24	NO
DGTS_DGTA 35:6 +1O	0.0620405022545512	20	20	24	NO
SQDG 43:1_c	0.0625992536986281	20	8	24	NO
MGDG 36:7	0.0626413212541224	4	12	24	NO
DGCC 40:9_a	0.0637619110175951	20	16	24	NO
PE 36:5_b	0.06460608969501	4	8	24	NO
MGDG 44:6 +1O	0.0650506028408194	20	12	24	NO
PE 32:0	0.0664364153082917	16	20	24	NO
TAG 59:7	0.0665399184660126	20	16	24	NO
DGCC 38:9	0.0671063297903734	12	20	24	NO
MGDG 41:4	0.0694329583993175	20	16	24	NO
PE 40:10_a	0.0709937312228289	8	16	24	NO
MGDG 34:8 +3O	0.0714858633943849	4	12	24	NO
SQDG 31:3 +1O	0.0714858633943849	4	12	24	NO
DGCC 42:6 +4O	0.0718996390611144	8	4	24	NO
TAG 54:2 +2O	0.0723259983326224	8	16	24	NO
DGCC 40:3 +1O	0.0723994698731338	20	12	24	NO
PG 30:1	0.0731320187546471	20	12	24	NO
TAG 60:7_b	0.0755809143092064	20	16	24	NO
PG 38:9 +2O	0.0783439901833666	4	20	24	NO
DGDG 36:6	0.0793623260551585	16	8	24	NO
PG 36:5 +1O_c	0.0807421410868684	8	12	24	NO
SQDG 40:1	0.0808592554304974	20	16	24	NO
PE 42:6	0.0812367540841139	20	12	24	NO
PG 39:6 +3O	0.0833464886186934	24	12	24	NO
TAG 62:15	0.0833464886186934	20	12	24	NO
PC 38:2	0.0835361218984835	4	8	24	NO
DGCC 32:2	0.083625788982828	20	12	24	NO
DGTS_DGTA 37:6 +2O	0.0846506240263112	20	16	24	NO
PG 39:3_a	0.085033133495436	20	12	24	NO
PE 38:7	0.085337328889313	24	12	24	NO
DGCC 38:7	0.0867316339124243	20	12	24	NO
PC 42:3	0.0896347220440622	16	20	24	NO
MGDG 39:0	0.0897239827798527	24	8	24	NO
DGTS DGTA 38:7	0.0920614759136677	20	16	24	NO
PG 35:0	0.0920614759136677	20	16	24	NO
SQDG 35:4 +3O	0.0959843804169186	20	12	24	NO
PQ9:9-2OH	0.0960372021900666	16	4	24	NO
DGTS DGTA 30:3_b	0.099333211590224	24	16	24	NO
DGTS_DGTA 37:2 +2O	0.099333211590224	20	16	24	NO
PC 38:9	0.0993480685135218	8	8	24	NO
DGTS_DGTA 33:8 +3O	0.100001560916288	12	16	24	NO
DGCC 38:6 +1O	0.100015786342432	20	20	24	NO
DGCC 36:4	0.101401487553191	8	12	24	NO
DGCC 42:5 +4O	0.101634908005198	20	16	24	NO
PE 40:2 +2O_a	0.101664536006336	20	12	24	NO
TAG 55:4	0.102230972960874	20	12	24	NO
DGDG 29:0	0.102428274073396	4	12	24	NO
DGTS DGTA 34:5	0.106726592223088	4	8	24	NO
DGCC 36:3 +1O	0.107279868517442	20	16	24	NO
PC 44:1 +1O	0.109201601980359	20	12	24	NO
PC 28:0_b	0.112838221211601	4	12	24	NO
DGTS DGTA 42:11	0.11522652544466	20	16	24	NO
PE 40:3 +2O	0.11522652544466	20	16	24	NO
PG 39:4	0.11522652544466	20	16	24	NO
PE 32:4_a	0.115604076908024	4	8	24	NO
MGDG 34:5 +2O	0.115998920366689	20	16	24	NO
TAG 64:6 +4O	0.11751598527505	8	8	24	NO
SQDG 30:3	0.11904119901806	8	16	24	NO
TAG 59:6	0.119269468454352	24	12	24	NO
DGTS DGTA 38:2	0.119548143717243	16	20	24	NO
PG 36:7 +4O	0.119548143717243	16	4	24	NO
MGDG 30:3 +3O	0.120458483253194	24	12	24	NO
DGTS DGTA 32:4	0.121373035908311	12	12	24	NO
PE 42:9	0.125345539042164	4	16	24	NO
SQDG 31:0	0.126483139163063	20	16	24	NO
PG 32:3	0.128172127177791	16	4	24	NO
TAG 61:5 +3O	0.129062660628422	24	12	24	NO
TAG 58:7	0.129284767630596	20	16	24	NO
TAG 54:3 +3O_b	0.130339148726072	12	16	24	NO
PC 32:4	0.133101824376937	16	20	24	NO
DGCC 44:6 +1O	0.135631716347028	4	12	24	NO
PG 41:7 +1O	0.139627549041044	20	16	24	NO
SQDG 34:3	0.140265483358116	16	12	24	NO
DGTS DGTA 35:2	0.140619611724137	16	16	24	NO
DGTS_DGTA 39:7 +2O	0.140624027879756	20	12	24	NO
TAG 56:10	0.146064925296799	20	12	24	NO
DGTS_DGTA 31:2 +2O	0.146820235621354	24	16	24	NO
PG 31:0	0.147890915974375	16	20	24	NO
SQDG 33:3 +1O_a	0.148470639357569	4	16	24	NO
DGCC 34:3_a	0.149735633450393	20	12	24	NO
DGTS_DGTA 33:6 +2O_c	0.150151415333748	4	8	24	NO
PC 40:10 +2O	0.150151415333748	16	12	24	NO
DGTS DGTA 35:1	0.155141721156715	20	16	24	NO
DGTS_DGTA 33:6 +1O	0.156449962207129	16	12	24	NO
PE 36:2_b	0.156449962207129	16	20	24	NO
DGTS_DGTA 42:4 +2O	0.157813164578155	20	16	24	NO
DGCC 44:6 +4O_a	0.157922088457879	24	16	24	NO
DGTS DGTA 32:3_b	0.15935369970849	4	16	24	NO
DGTS_DGTA 43:5 +4O	0.163663250579585	20	4	24	NO
TAG 60:11	0.164395492702978	20	16	24	NO
PC 30:0_b	0.16572784769683	4	20	24	NO
TAG 64:15	0.169366018456235	20	12	24	NO
DGTS DGTA 36:4_a	0.170066266990872	20	16	24	NO
MGDG 28:2_a	0.170934240734188	16	12	24	NO
DGTS DGTA 31:1_b	0.172574677229602	20	12	24	NO
Croco	0.172771884750453	8	4	24	NO
Echin	0.172771884750453	8	4	24	NO
PE 40:9	0.173936358008616	4	12	24	NO
PE 40:2 +2O_b	0.174952583977531	20	4	24	NO
PC 28:2	0.175786454326221	16	20	24	NO
DGTS DGTA 34:4_b	0.176728061396074	4	4	24	NO
DGTS_DGTA 31:3 +1O	0.177039035046123	16	12	24	NO
TAG 56:5_a	0.177547132119216	20	16	24	NO
PE 40:5 +1O	0.178396875346134	8	4	24	NO
SQDG 42:5	0.178396875346134	4	20	24	NO
DGCC 30:0	0.179477664318786	20	12	24	NO
PC 30:0_a	0.184122951827335	4	8	24	NO
PE 30:1_a	0.186835158787957	4	8	24	NO
DGTS DGTA 36:8_b	0.192648539937729	16	20	24	NO
PG 33:1_b	0.192648539937729	16	20	24	NO
PC 34:5_a	0.193283638497155	20	12	24	NO
DGTS_DGTA 42:8 +2O	0.193363853595369	20	16	24	NO
PE 34:5_b	0.194591703004088	24	12	24	NO
PG 34:2_a	0.195186882126121	16	16	24	NO
TAG 58:14	0.195375977750232	20	16	24	NO
PE 38:6	0.195748178118788	4	12	24	NO
DGTS_DGTA 35:5 +2O	0.196230308066391	8	8	24	NO
TAG 59:13	0.196230308066391	16	16	24	NO
PE 40:6_a	0.197573581528954	4	16	24	NO
PE 38:6 +4O	0.197573581528954	8	4	24	NO
TAG 58:13	0.197896310495576	16	16	24	NO
PC 36:6_a	0.199424309087254	4	20	24	NO
DGTS_DGTA 35:7 +3O	0.200095344417333	8	16	24	NO
DGTS DGTA 40:7	0.200186625586339	20	12	24	NO
TAG 42:4	0.200186625586339	8	12	24	NO
PC 32:1_a	0.200701522409765	4	8	24	NO
PG 39:3_b	0.20214259943524	20	4	24	NO
PE 40:6 +4O	0.203239222147482	16	12	24	NO
MGDG 36:5 +2O	0.205172565433913	16	20	24	NO
MGDG 28:3 +3O	0.207467658394477	16	20	24	NO
DGTS_DGTA 37:4 +3O	0.208393061725029	8	4	24	NO
SQDG 32:3	0.208393061725029	20	4	24	NO
MGDG 36:8 +3O	0.209139471357721	4	16	24	NO
DGTS_DGTA 43:4 +1O	0.210279120010755	4	8	24	NO
PG 35:3 +2O	0.211554047094047	24	16	24	NO
PC 44:7_b	0.219348574593043	20	16	24	NO
DGCC 32:3	0.220317059532001	12	20	24	NO
PC 40:9_a	0.220317059532001	4	20	24	NO
TAG 42:2	0.221926205993609	12	20	24	NO
PE 34:2_a	0.230199313276774	24	12	24	NO
DGTS_DGTA 33:7 +2O	0.230772832883741	24	12	24	NO
PG 39:4 +1O	0.232813765995327	20	16	24	NO
PG 41:6 +3O_a	0.232813765995327	4	8	24	NO
MGDG 34:4 +2O	0.236940532745332	8	4	24	NO
DGTS DGTA 42:10_a	0.238346461380052	16	20	24	NO
PG 37:0	0.244685808510776	20	12	24	NO
PC 40:7	0.246467580164631	4	12	24	NO
PE 32:4_b	0.246467580164631	24	12	24	NO
PC 30:4	0.247328910048142	4	8	24	NO
PE 40:3 +3O	0.250549379523377	20	16	24	NO
TAG 54:9 +4O	0.261784673210914	8	16	24	NO
DGCC 38:3 +1O	0.270102794202886	20	16	24	NO
DGTS DGTA 42:10_b	0.270160656823519	20	4	24	NO
PC 34:4_b	0.270160656823519	16	20	24	NO
PE 42:8	0.270160656823519	12	4	24	NO
PG 35:5 +1O	0.271190735250115	8	12	24	NO
MGDG 36:8	0.27385286684959	4	20	24	NO
PC 30:2 +2O	0.274145229226033	16	8	24	NO
PG 37:7 +2O	0.274145229226033	8	12	24	NO
DGDG 28:6	0.277470641264002	24	8	24	NO
SQDG 33:3_a	0.279157117791606	20	12	24	NO
SQDG 33:3 +1O_b	0.281814968179614	4	8	24	NO
TAG 59:10 +2O	0.283449902360295	4	8	24	NO
DGTS DGTA 38:1	0.286836659475282	8	20	24	NO
PC 38:7	0.286836659475282	4	20	24	NO
TAG 54:5 +4O	0.28807728662632	20	4	24	NO
PG 37:4 +1O	0.289395850931663	8	8	24	NO
DGCC 42:11	0.290559146397781	20	20	24	NO
PG 28:0	0.293275688284649	24	12	24	NO
MGDG 38:5	0.300622327365229	8	4	24	NO
PC 40:0	0.300622327365229	20	8	24	NO
PG 42:11	0.300837874963367	12	20	24	NO
DGTS DGTA 28:1_b	0.302110271848249	20	16	24	NO
PE 36:1_a	0.302312110024208	16	4	24	NO
PC 34:0_b	0.306331630035111	12	12	24	NO
DGTS_DGTA 35:8 +3O	0.306932417702365	12	12	24	NO
MGDG 36:9	0.306932417702365	12	12	24	NO
SQDG 42:5 +1O	0.310638906408356	20	12	24	NO
PG 39:7 +2O	0.312736665542284	16	12	24	NO
PG 34:3	0.312899924414258	16	8	24	NO
PC 28:3	0.319186669242898	4	16	24	NO
PC 32:2_b	0.323689576980267	20	16	24	NO
DGTS_DGTA 41:8 +3O	0.326509995678942	8	20	24	NO
SQDG 38:6	0.326562668172548	20	12	24	NO
PC 32:4 +1O	0.32993475412793	8	4	24	NO
Allox	0.32993475412793	8	4	24	NO
PE 30:2	0.33244906971676	16	20	24	NO
TAG 61:9 +3O	0.332465801632568	24	12	24	NO
PE 44:12	0.33953870578862	4	8	24	NO
PE 36:4 +3O	0.345154340453729	8	12	24	NO
PC 44:5 +1O	0.357836904053527	16	16	24	NO
SQDG 42:8 +1O	0.359853588544475	8	8	24	NO
PE 36:0	0.367992515289463	4	16	24	NO
PE 40:8_a	0.376754525441216	8	4	24	NO
DGDG 32:3 +3O	0.382146073569827	8	8	24	NO
DGTS_DGTA 37:5 +1O	0.400190688834666	8	4	24	NO
DGTS DGTA 37:1	0.406119546496613	20	12	24	NO
PC 30:2	0.406478444294965	20	16	24	NO
DGDG 40:11	0.418004351983346	20	12	24	NO
PC 36:5	0.419559560860368	4	12	24	NO
DGCC 44:12 +2O	0.428264097746699	24	12	24	NO
SQDG 32:4	0.432392595603645	8	12	24	NO
TAG 53:0	0.435384060322055	16	20	24	NO
DGTS_DGTA 38:7 +2O	0.436580365388666	4	16	24	NO
PE 40:5	0.437883038584751	24	16	24	NO
PC 32:2 +2O	0.442379990706892	16	8	24	NO
PC 34:1	0.447848427803829	8	12	24	NO
DGTS_DGTA 39:2 +2O	0.450431266444894	24	8	24	NO
SQDG 33:5 +1O	0.450867640962074	8	8	24	NO
TAG 62:7	0.450867640962074	20	16	24	NO
DGTS DGTA 32:1_a	0.453582566304405	20	16	24	NO
TAG 61:10 +2O	0.459987364246455	16	4	24	NO
SQDG 44:12	0.462349570491889	20	16	24	NO
PG 39:8 +4O	0.462832423598319	4	20	24	NO
PG 39:1	0.46922093541386	20	4	24	NO
PG 39:1 +1O	0.469819380437305	16	16	24	NO
TAG 60:10 +2O	0.469819380437305	20	16	24	NO
DGCC 40:5 +1O	0.474951145189382	8	4	24	NO
PG 34:6	0.482629549287048	24	4	24	NO
PC 32:5 +2O	0.483156550023933	20	20	24	NO
DGTS DGTA 37:0	0.498446686569575	20	16	24	NO
TAG 62:12	0.506246500367123	20	16	24	NO
PC 40:10	0.512113775470448	4	20	24	NO
SQDG 32:1 +1O	0.512113775470448	4	20	24	NO
DGTS DGTA 36:0_b	0.513035802226428	8	20	24	NO
PC 32:4 +2O	0.515302095467012	24	8	24	NO
SQDG 41:6 +3O	0.522830517284164	20	4	24	NO
PE 32:3_a	0.529658803066782	16	20	24	NO
SQDG 43:4_b	0.535043757729117	20	16	24	NO
PG 39:7 +3O	0.535627625863063	20	12	24	NO
DGTS DGTA 44:9	0.536404034147872	16	12	24	NO
PC 32:2_a	0.537033249970685	24	12	24	NO
SQDG 34:5 +1O	0.541509433970881	20	12	24	NO
PG 41:5 +3O	0.543300010261451	24	12	24	NO
DGCC 38:5_a	0.547705733699179	4	8	24	NO
PE 42:11 +3O	0.548705289090768	12	12	24	NO
DGDG 38:10	0.557711600270815	20	4	24	NO
PC 44:10 +2O	0.559128356384023	24	12	24	NO
SQDG 33:1	0.559128356384023	20	20	24	NO
PC 44:7_a	0.55978100228199	24	4	24	NO
DGDG 32:3	0.569045740326947	24	4	24	NO
MGDG 28:0_a	0.569407697515575	4	8	24	NO
PE 42:10	0.570144055848883	8	12	24	NO
DGTS DGTA 28:1_a	0.570914182629028	20	20	24	NO
DGCC 28:0	0.573673318950565	20	12	24	NO
PC 40:11	0.573673318950565	20	12	24	NO
PG 36:4 +2O	0.574634466182776	20	16	24	NO
PC 34:0_a	0.578791701863326	4	20	24	NO
DGTS DGTA 30:2	0.581791928496217	4	4	24	NO
PC 32:5 +1O_a	0.587125071298484	12	8	24	NO
TAG 52:9	0.598294886985209	20	16	24	NO
PG 35:4 +2O	0.598337319459883	8	4	24	NO
DGTS DGTA 38:4	0.605824815755823	20	12	24	NO
TAG 57:6	0.618851892934817	20	16	24	NO
PC 32:0	0.623027996306362	4	16	24	NO
TAG 56:12 +4O	0.626086370078671	4	20	24	NO
PG 32:1_a	0.626255484843586	16	20	24	NO
PC 42:9	0.633560737071678	4	4	24	NO
PC 42:6_a	0.635468348828979	24	8	24	NO
PC 32:5 +1O_b	0.636434844485223	8	12	24	NO
DGTS DGTA 42:8	0.640171748058488	20	4	24	NO
PG 35:7 +4O	0.646748155716677	24	12	24	NO
PG 43:8 +3O	0.646748155716677	20	12	24	NO
DGTS_DGTA 33:5 +1O	0.647635845581771	16	20	24	NO
DGTS_DGTA 33:5 +2O	0.654515919558244	20	20	24	NO
PG 35:3_a	0.660386212226685	8	20	24	NO
TAG 42:3	0.662348504887409	12	12	24	NO
SQDG 33:4 +1O	0.665404001484549	20	4	24	NO
MGDG 40:6 +1O	0.668528611029704	20	16	24	NO
DGTS_DGTA 35:3 +2O	0.676073944764005	4	8	24	NO
DGTS DGTA 33:0	0.683814079382723	4	8	24	NO
PC 38:5	0.683908551446378	4	8	24	NO
DGTS DGTA 40:1	0.690308680907459	24	4	24	NO
PE 38:4 +3O_b	0.690308680907459	12	20	24	NO
PG 39:2_a	0.698528584621865	4	8	24	NO
DGTS_DGTA 35:4 +1O_a	0.718378681938125	20	20	24	NO
MGDG 28:4 +3O	0.722525480675153	8	12	24	NO
SQDG 32:2 +1O	0.722525480675153	20	12	24	NO
SQDG 34:4 +3O	0.722525480675153	8	12	24	NO
PE 36:3 +3O_c	0.728590326279492	12	12	24	NO
MGDG 30:2 +1O	0.760046176730108	20	12	24	NO
DGTS DGTA 38:0	0.760192074465177	20	20	24	NO
PE 44:7	0.768170663205672	4	20	24	NO
19prime_hex_fuco_b	0.769950192104689	12	16	24	NO
PC 40:9_b	0.773257361461833	4	4	24	NO
SQDG 36:10 +1O	0.773657181446391	16	12	24	NO
DGTS DGTA 33:3	0.77569490666807	16	12	24	NO
MGDG 30:2 +2O	0.777567039900137	16	20	24	NO
SQDG 36:5	0.781144412982027	8	16	24	NO
PG 35:2 +1O	0.7864891908476	20	8	24	NO
TAG 56:10 +2O	0.7864891908476	8	4	24	NO
PE 36:5_a	0.792506126531661	16	20	24	NO
MGDG 34:4	0.793262236402253	16	8	24	NO
DGDG 36:4	0.794818205864891	20	16	24	NO
MGDG 44:11 +1O	0.794818205864891	4	20	24	NO
MGDG 32:4 +3O_b	0.796948268773642	8	4	24	NO
PE 38:1	0.799640961999069	8	4	24	NO
PE 38:9 +3O	0.800378799554635	20	12	24	NO
MGDG 38:8 +4O	0.802310281197253	12	20	24	NO
TAG 58:11 +2O	0.805111529575381	8	4	24	NO
MGDG 32:4 +3O_a	0.805544661144025	16	20	24	NO
MGDG 42:10 +3O	0.807661219789368	8	8	24	NO
SQDG 39:5 +1O	0.807661219789368	8	8	24	NO
DGTS_DGTA 39:5 +4O	0.810033414547077	20	12	24	NO
PC 44:8	0.811560148987658	12	20	24	NO
PC 38:10 +2O	0.81254779882628	24	4	24	NO
DGTS_DGTA 37:4 +1O	0.813454420053615	20	12	24	NO
PE 38:5_c	0.814891065025318	16	20	24	NO
SQDG 35:2 +1O	0.815411586147158	4	20	24	NO
DGTS DGTA 31:2	0.815667975674186	12	12	24	NO
PE 28:1	0.815667975674186	24	12	24	NO
SQDG 31:2 +1O	0.818793963127095	4	16	24	NO
PG 35:4 +1O_b	0.825077591620388	12	12	24	NO
DGCC 34:5_a	0.82784800828781	8	8	24	NO
PE 40:7	0.831036628611884	8	16	24	NO
PC 38:8	0.831578614165044	4	8	24	NO
DGCC 40:11	0.832551151531601	8	4	24	NO
SQDG 36:5 +1O	0.833100295617688	4	20	24	NO
PC 38:6	0.8337678137431	20	20	24	NO
PC 44:12_b	0.8337678137431	20	12	24	NO
SQDG 36:3 +1O	0.8337678137431	20	12	24	NO
PE 30:0	0.834781826771561	16	20	24	NO
PE 36:2 +2O_a	0.835678201750976	12	16	24	NO
PG 39:4 +3O	0.837487439106544	8	20	24	NO
PE 36:6_b	0.83804902423851	4	8	24	NO
PE 44:8	0.83804902423851	16	20	24	NO
PC 38:10	0.838453832529383	20	20	24	NO
PC 44:12_a	0.840443381477365	8	20	24	NO
DGTS_DGTA 38:10 +2O	0.840719300876277	24	16	24	NO
MGDG 34:3_a	0.841834210932156	8	4	24	NO
PG 40:11	0.84291353444543	24	8	24	NO
DGCC 44:7	0.843079601869722	20	8	24	NO
SQDG 31:1 +1O	0.844495751922342	8	12	24	NO
DGTS DGTA 40:5	0.844751499205629	24	8	24	NO
DGTS DGTA 39:6	0.847961585106965	20	16	24	NO
DGTS_DGTA 31:3 +2O	0.847961585106965	20	16	24	NO
PE 44:9	0.848254469246147	4	16	24	NO
DGCC 30:1	0.84961393192605	8	20	24	NO
PC 34:4_a	0.850284894518124	20	20	24	NO
DGTS DGTA 29:1	0.850484178563938	8	4	24	NO
DGTS DGTA 42:0	0.85132245122542	20	4	24	NO
PG 37:5 +1O_b	0.852742528782881	12	20	24	NO
MGDG 36:8 +2O	0.852920060703166	12	16	24	NO
MGDG 36:5 +3O	0.856104752326152	16	4	24	NO
DGTS DGTA 30:1_a	0.858666047729002	24	4	24	NO
PG 38:0	0.858666047729002	20	16	24	NO
MGDG 36:6 +2O	0.858998428643018	20	20	24	NO
MGDG 28:1 +1O	0.859174846068704	8	4	24	NO
PC 36:8 +4O	0.861945453664737	8	4	24	NO
DGTS_DGTA 33:6 +2O_b	0.863507059701156	16	20	24	NO
DGTS DGTA 42:9_a	0.863860658681963	16	20	24	NO
SQDG 44:2 +1O	0.864204403569984	4	4	24	NO
PC 36:6_b	0.866277726791302	4	12	24	NO
DGTS_DGTA 37:6 +1O	0.868745175372183	4	20	24	NO
PC 34:2_a	0.869384432800869	24	16	24	NO
PE 28:1 +1O	0.869384432800869	8	12	24	NO
PE 34:3_b	0.870141447174573	16	20	24	NO
DGTS_DGTA 33:6 +2O_a	0.870963652096973	8	16	24	NO
PG 29:0	0.872489128601689	16	20	24	NO
PE 42:11	0.872687892744325	8	4	24	NO
SQDG 34:4	0.874657494957063	8	8	24	NO
SQDG 43:1_b	0.876472282918632	16	4	24	NO
MGDG 28:2 +1O	0.878502072388627	8	16	24	NO
PG 39:5 +3O	0.881342997734711	4	8	24	NO
SQDG 35:3 +1O	0.882569357628276	20	16	24	NO
TAG 63:11 +2O	0.882569357628276	4	20	24	NO
SQDG 35:3 +2O	0.885104715498492	24	4	24	NO
DGTS DGTA 38:10_a	0.886875647883037	24	4	24	NO
SQDG 36:3	0.889866186048863	24	8	24	NO
SQDG 30:1_a	0.892220032455962	20	16	24	NO
PE 36:5 +1O	0.892902339137181	4	8	24	NO
PG 36:3	0.895232495917187	20	8	24	NO
DGTS DGTA 38:8_a	0.89548880265305	20	4	24	NO
PG 36:5 +1O_b	0.898095519373553	12	20	24	NO
TAG 62:16	0.899029197374029	20	16	24	NO
DGTS_DGTA 31:3 +3O	0.900742257471022	20	4	24	NO
PE 38:4	0.900742257471022	24	12	24	NO
PG 35:1_a	0.901792606611167	20	12	24	NO
SQDG 42:4 +1O	0.902322900811537	12	20	24	NO
TAG 60:15	0.902322900811537	4	8	24	NO
MGDG 36:6 +4O	0.905098717080737	20	20	24	NO
PC 34:2 +2O	0.905098717080737	16	12	24	NO
DGTS DGTA 41:7	0.906665008366362	16	16	24	NO
PE 34:0	0.908809538103975	4	8	24	NO
PE 40:6_b	0.908844074192301	4	20	24	NO
MGDG 30:4 +3O_a	0.908994137601883	12	8	24	NO
SQDG 32:2	0.909856807364799	24	12	24	NO
PE 40:10_b	0.911233048461362	4	8	24	NO
MGDG 36:3 +1O	0.913336235358866	4	8	24	NO
MGDG 32:4	0.914046795754851	20	4	24	NO
SQDG 30:1 +1O	0.914116273679565	12	4	24	NO
PG 34:5	0.915593730529002	24	8	24	NO
PC 34:4 +3O_b	0.91747470988043	12	20	24	NO
MGDG 34:7 +2O	0.91887225749991	4	16	24	NO
SQDG 31:4 +1O	0.918996658545292	8	20	24	NO
DGTS_DGTA 37:4 +2O	0.919106894355968	12	20	24	NO
PC 42:11	0.920295897064564	4	20	24	NO
SQDG 34:2 +1O	0.920295897064564	4	20	24	NO
PC 40:8	0.920602808215274	4	4	24	NO
PC 40:6	0.920787805721637	4	12	24	NO
PC 32:3	0.921716657160202	4	20	24	NO
PG 30:0	0.924375481688518	24	4	24	NO
MGDG 34:5 +3O	0.929496748952698	4	12	24	NO
UQ11:11	0.93003020418003	20	20	24	NO
DGDG 34:3_a	0.930221551706419	20	16	24	NO
PC 42:10	0.93033327897195	4	12	24	NO
SQDG 34:1 +1O	0.933147138897029	4	12	24	NO
SQDG 31:2	0.933345083537664	4	20	24	NO
SQDG 38:10 +1O	0.933437483598141	24	12	24	NO
SQDG 36:1	0.942740432078182	20	20	24	NO
DGTS DGTA 29:0_a	0.944630094553628	16	12	24	NO
DGTS DGTA 33:1	0.946826518249681	4	20	24	NO
