## Supplemental Data 1 for "Community-scale Synchronization and Temporal Partitioning of Gene Expression, Metabolism, and Lipid Biosynthesis in Oligotrophic Ocean Surface Waters": supplemental_data_1_metabolites.csv

	pVal	phase	peak.shape	period	diel
Sucrose	1.05096334854673e-19	20	12	24	YES
Trehalose	7.57524913948106e-17	16	12	24	YES
GuanosineE	2.53806613426003e-12	16	12	24	YES
Isethionic Acid	6.65873451669378e-12	16	12	24	YES
UDP-glucose	5.28275975166895e-10	16	12	24	YES
DHPS	8.96710162467296e-10	16	12	24	YES
Methionine	1.52124482189942e-09	16	12	24	YES
Adenosyl Methionine	1.59930782687848e-08	16	12	24	YES
Glucosylglycerol	9.22287709592704e-08	16	12	24	YES
Chitobiose	1.08762092531494e-06	8	16	24	YES
Vitamin B3	1.11282968822183e-06	12	16	24	YES
BetaineE	2.12449304115076e-06	16	12	24	YES
Isoleucine-Leucine	3.96570238509487e-06	16	8	24	YES
Adenosyl Homocysteine	4.15673027575126e-06	12	16	24	YES
Vanillic Acid	6.85648922057973e-06	4	12	24	YES
Ribose 5 phosphate	8.01134132759816e-06	20	8	24	YES
HomarineE	9.47939594575485e-06	12	12	24	YES
Tryptophan	1.14580096726236e-05	16	8	24	YES
Glutathione	1.54480461242309e-05	12	16	24	YES
Asparagine	2.03057397507094e-05	12	12	24	YES
CytosineE	2.73773635802595e-05	16	12	24	YES
Uridine	5.21452406186086e-05	16	12	24	YES
Choline	7.93766293575361e-05	16	12	24	YES
EPA	9.13298667393343e-05	16	12	24	YES
Arachidonic Acid	0.000131455141811997	16	12	24	YES
IAA	0.000133270936477825	16	8	24	YES
Taurine	0.000157299152757019	16	12	24	YES
AdenosineE	0.000384580211904101	16	12	24	YES
CytidineE	0.000403200128849205	16	12	24	YES
Tyrosine	0.000411603473221066	12	16	24	YES
AMP	0.000445485927263223	16	12	24	YES
Phosphoglyceric Acid	0.000574100068924131	16	8	24	YES
Alanine	0.0006001955266025	16	8	24	YES
Pyridoxal Phosphate	0.000831345946302394	16	12	24	YES
Xanthine	0.00171346418157389	8	16	24	YES
Vitamin B2	0.00195651679143529	12	16	24	YES
Cystathionine	0.00366085191002125	16	12	24	YES
DMSPE	0.00471781956194318	16	8	24	YES
UDP-glucosamine	0.00527278378552687	8	20	24	YES
AdenineE	0.0056731469301651	16	12	24	YES
Gluconic Acid	0.00817897868195496	16	12	24	YES
Valine	0.00880772747761447	12	16	24	YES
Glutamine	0.009294293956767	16	12	24	YES
Creatine	0.00996125566544086	16	16	24	YES
trans Retinal	0.0145544241056227	12	12	24	YES
Aspartic acid	0.0157779328328894	20	12	24	YES
PhenylalanineE	0.019453939262506	16	12	24	YES
Proline	0.0230920313412715	8	20	24	YES
Vitamin B5	0.0266691061651974	4	16	24	YES
Serine	0.0279131426563077	8	16	24	YES
glycerol 3 phosphate	0.0485323546198957	16	12	24	NO
GMP	0.0549746459047158	16	12	24	NO
Citric Acid	0.0732236156345701	12	16	24	NO
Aminobutyric Acid	0.0733666726064697	16	12	24	NO
Ergosterol	0.074691967543463	12	12	24	NO
Glutamic acid	0.0875764370907919	12	12	24	NO
7-dehydrocholesterol	0.106842436112087	12	12	24	NO
Thymidine	0.108318485442079	12	12	24	NO
Sarcosine	0.123802617301749	16	12	24	NO
Kynurenine	0.173573819185959	4	20	24	NO
Threonine	0.200033545105159	12	12	24	NO
cGMP	0.217793360061482	16	4	24	NO
Sulfolactic Acid	0.254507678527058	12	8	24	NO
Caffeine	0.295159162819823	4	8	24	NO
Hydroxo B12	0.299571844258566	24	4	24	NO
Histidine	0.311925222578857	16	4	24	NO
Lysine	0.325577938437177	8	12	24	NO
Thymine	0.333618947980421	16	12	24	NO
Methyl indole 3 carboxylate	0.381114358889831	8	16	24	NO
DHA	0.463160612462418	24	4	24	NO
Arginine	0.540579587636222	8	12	24	NO
Aconitic Acid	0.801046228100796	16	4	24	NO
Pyridoxal	0.836665786935547	12	20	24	NO
GuanineE	0.839657455843247	16	12	24	NO
Cysteic Acid	0.873154484266388	12	4	24	NO
Indole 3 acetamide	0.87341171686569	20	8	24	NO
Dimethyl glycine	0.87966721434823	8	20	24	NO
