## Supplemental Data 2 for "Community-scale Synchronization and Temporal Partitioning of Gene Expression, Metabolism, and Lipid Biosynthesis in Oligotrophic Ocean Surface Waters"

	clade	number_kos_analyzed	number_diel_kos	proportion_kos_diel	fraction
1	--	196	41	0.209183673469388	<5um
2	Actinobacteria	72	13	0.180555555555556	<5um
3	Chloroflexi	18	3	0.166666666666667	<5um
4	Crocosphaera	784	445	0.567602040816326	<5um
5	Cyanothece	18	12	0.666666666666667	<5um
6	Eukaryota	110	72	0.654545454545455	<5um
7	Euryarchaeota	49	12	0.244897959183673	<5um
8	Firmicutes	76	8	0.105263157894737	<5um
9	Flavobacteriia	185	18	0.0972972972972973	<5um
10	High-light Pro	510	308	0.603921568627451	<5um
11	Low-light Pro	30	13	0.433333333333333	<5um
12	Marinimicrobia	97	9	0.0927835051546392	<5um
13	OM60/NOR5	121	55	0.454545454545455	<5um
14	Other Alphaproteobacteria	351	87	0.247863247863248	<5um
15	Other Bacteroidetes	113	16	0.141592920353982	<5um
16	Other Gammaproteobacteria	292	49	0.167808219178082	<5um
17	Planctomycetes	36	3	0.0833333333333333	<5um
18	Rivulariaceae	21	9	0.428571428571429	<5um
19	Roseobacter	322	91	0.282608695652174	<5um
20	SAR11	380	106	0.278947368421053	<5um
21	SAR11-like	327	71	0.217125382262997	<5um
22	SAR116	311	81	0.260450160771704	<5um
23	SAR324	115	23	0.2	<5um
24	SAR86	405	79	0.195061728395062	<5um
25	SAR92	538	104	0.193308550185874	<5um
26	SUP05/ARCTIC96BD-19	14	4	0.285714285714286	<5um
27	Synechococcus	14	2	0.142857142857143	<5um
28	Verrucomicrobia	21	1	0.0476190476190476	<5um
29	Viruses	14	4	0.285714285714286	<5um
30	Bacillariophyta	7098	580	0.0817131586362356	>5um
31	Bicosoecida	2864	152	0.053072625698324	>5um
32	Cercozoa	3053	137	0.0448738945299705	>5um
33	Chlorarachniophyta	1544	93	0.0602331606217617	>5um
34	Chlorophyta	6676	327	0.048981426003595	>5um
35	Chromerida	1332	40	0.03003003003003	>5um
36	Cryptophyta	5040	243	0.0482142857142857	>5um
37	Dinophyta	7056	256	0.036281179138322	>5um
38	Euglenozoa	2165	66	0.0304849884526559	>5um
39	Glaucophyta	2210	57	0.0257918552036199	>5um
40	Haptophyta	5141	1318	0.256370355961875	>5um
41	Ochrophyta	5851	416	0.0710989574431721	>5um
42	Rhodophyta	4092	163	0.0398338220918866	>5um
43	Sarcomastigophora	4349	135	0.031041618762934	>5um
