## Supplemental Data 3 for "Community-scale Synchronization and Temporal Partitioning of Gene Expression, Metabolism, and Lipid Biosynthesis in Oligotrophic Ocean Surface Waters": supplemental_data_3_lipids.csv

	home_cluster	signal	silhouette_width	neighbor_cluster
1	Morning	DGTS_DGTA 44:9 +4O	0.330178994913112	Afternoon
2	Morning	SQDG 43:4_a	0.297831944878846	Afternoon
3	Morning	MGDG 42:10	0.207022663923119	Night
4	Morning	PG 39:3 +1O	0.312209991615336	Afternoon
5	Morning	DGCC 42:3 +1O_b	0.262936809340626	Night
6	Morning	DGTS_DGTA 42:3 +2O	0.262936809340626	Night
7	Morning	DGCC 38:4	0.155764201149953	Afternoon
8	Morning	DGCC 42:10_b	0.318436102889488	Afternoon
9	Morning	Zeax	0.235451129602177	Night
10	Morning	Lut	0.235451129602177	Night
11	Morning	TAG 54:3 +2O	0.143531509591674	Afternoon
12	Morning	DGCC 44:3 +2O	0.30527167785313	Night
13	Morning	SQDG 36:7	0.295847537540427	Afternoon
14	Morning	19prime_but_fuco	0.171310146140329	Afternoon
15	Morning	PE 38:4 +3O_a	0.272009656282557	Night
16	Morning	PG 37:5 +1O_a	0.268445436062187	Night
17	Morning	DGCC 34:4_a	0.166388500722988	Night
18	Morning	Chl-a2	0.194628584350709	Night
19	Morning	DGCC 44:10	0.261612108892186	Afternoon
20	Morning	DGDG 36:8_b	0.172461916292061	Night
21	Morning	DGTS_DGTA 44:10 +1O	0.261612108892186	Afternoon
22	Morning	PG 41:3 +1O	0.272182585789214	Afternoon
23	Morning	TAG 54:4 +2O	0.253576978463848	Afternoon
24	Morning	DGCC 32:1_a	0.175572779404903	Night
25	Morning	SQDG 39:4 +3O_b	0.171834610929279	Night
26	Morning	PG 33:1_a	0.166880707483102	Afternoon
27	Morning	DGCC 40:10	0.080156454617713	Night
28	Morning	Chl-a1	0.167475302747326	Night
29	Morning	Pheophytin_a1	0.261860603365539	Night
30	Morning	PC 44:10 +1O	0.219322089559649	Night
31	Morning	PG 38:5 +1O	0.22486392991823	Night
32	Morning	PE 44:10 +1O	0.193680063290265	Night
33	Morning	DGTS_DGTA 33:6 +3O	0.229947975481716	Night
34	Morning	PG 37:3 +1O	0.0783519826663862	Night
35	Morning	SQDG 37:6 +3O	0.226077692978313	Night
36	Morning	DGDG 36:6 +2O	0.273703174041942	Afternoon
37	Morning	Fuco	0.0920225638383794	Night
38	Morning	PG 38:2 +2O	0.139121879196393	Afternoon
39	Morning	DGTS DGTA 36:8_a	0.166497869761628	Afternoon
40	Morning	TAG 54:3 +3O_a	0.115582078951687	Afternoon
41	Morning	19prime_hex_fuco_a	0.260476686841093	Afternoon
42	Morning	UQ10:10	0.0946438637449914	Night
43	Morning	TAG 54:5_b	0.0561274141970703	Afternoon
44	Morning	Chl-b2	0.112416079706611	Night
45	Morning	PE 38:5 +1O	0.151160737136152	Night
46	Morning	PC 36:4 +3O	0.209242485406315	Night
47	Morning	PG 42:11 +2O	0.0517647294732832	Night
48	Morning	TAG 42:1	0.0139916831929262	Afternoon
49	Morning	DGTS DGTA 36:1_a	0.0324213212403684	Afternoon
50	Night	UQ9:9	0.114540766005146	Morning
51	Night	DGTS_DGTA 38:9 +3O	0.196470147188381	Dusk
52	Night	DGCC 36:5_a	-0.00301566499161081	Morning
53	Night	DGCC 42:3 +3O	0.161931917282016	Morning
54	Night	SQDG 33:2 +1O	0.21035350233922	Morning
55	Night	PE 36:6_a	0.130822871374497	Dusk
56	Night	SQDG 35:2	0.0156267276286418	Dusk
57	Night	DGCC 40:3 +3O	0.163507698928238	Morning
58	Night	DGTS DGTA 35:5	0.209006773561161	Morning
59	Night	PC 42:6_b	0.0519288053758335	Morning
60	Night	Chl-b1	0.0387861085090209	Dusk
61	Night	TAG 54:12	0.187950544985796	Dusk
62	Night	PE 38:4 +1O_b	0.002032279650779	Morning
63	Night	PE 38:4 +1O_a	0.062379623502288	Morning
64	Night	PE 40:8_b	0.168524947291671	Morning
65	Night	DGTS_DGTA 36:8 +3O	0.10887418108779	Dusk
66	Night	TAG 65:7	0.0586119900306151	Morning
67	Night	DGTS_DGTA 42:6 +4O	0.117553055230883	Morning
68	Night	SQDG 30:2	0.00734119944234753	Morning
69	Night	PE 32:4 +1O	-0.0252370755357067	Morning
70	Night	DGTS DGTA 29:0_b	-0.0382721026725752	Dusk
71	Night	PE 44:11	0.147673188561476	Morning
72	Night	PE 36:3	0.0154677201621592	Morning
73	Night	PE 38:2 +2O	0.079803552041573	Dusk
74	Night	PC 40:10 +4O	0.0432776722793101	Morning
75	Night	PG 44:9	0.146732132408772	Morning
76	Night	DGCC 42:3 +1O_a	-0.0243585761427721	Dusk
77	Night	SQDG 41:3	0.0375360695836977	Dusk
78	Night	DGTS DGTA 38:5_a	0.0536502979056141	Dusk
79	Night	UQ8:8	0.125301015799587	Dusk
80	Night	PG 37:3	0.0800760893530949	Dusk
81	Night	PC 34:4 +3O_a	-0.0175721360302207	Morning
82	Night	DGTS DGTA 40:10	0.0788208973033352	Dusk
83	Night	PG 36:5 +1O_a	0.00881271987826497	Morning
84	Night	DGCC 44:6 +3O	0.0595101622896309	Morning
85	Night	DGTS_DGTA 44:6 +4O	0.0595101622896309	Morning
86	Afternoon	Dd_Ddc	0.0151265744113741	Dusk
87	Afternoon	DGTS DGTA 42:9_b	0.0754010550959029	Dusk
88	Afternoon	TAG 52:3 +1O	0.147363055400192	Morning
89	Afternoon	TAG 50:9	-0.0384979969501654	Dusk
90	Afternoon	PG 39:2_b	0.0846636984949935	Dusk
91	Afternoon	SQDG 44:1 +1O	0.115290396194487	Morning
92	Afternoon	DGCC 38:2	0.164103368880414	Morning
93	Afternoon	PG 35:2_a	0.267859155433341	Dusk
94	Afternoon	DGTS DGTA 38:9_a	0.255613428438789	Dusk
95	Afternoon	TAG 54:4	0.0241439945196526	Dusk
96	Afternoon	DGTS DGTA 43:1	0.121739635003527	Morning
97	Afternoon	TAG 50:2 +1O	0.123532925710808	Morning
98	Afternoon	SQDG 44:1	0.100040484234715	Dusk
99	Afternoon	TAG 58:15	0.0954708244566756	Morning
100	Afternoon	DGTS_DGTA 38:5 +2O	0.233879450802596	Morning
101	Afternoon	TAG 54:4 +1O	0.16740927721178	Morning
102	Afternoon	SQDG 42:1 +1O	0.153925291670672	Morning
103	Dusk	DGDG 32:2	0.388144341515233	Afternoon
104	Dusk	DGDG 34:1	0.414810567117742	Afternoon
105	Dusk	MGDG 34:1	0.407457411077233	Afternoon
106	Dusk	MGDG 34:2	0.408579608947985	Afternoon
107	Dusk	MGDG 34:0	0.394236894520986	Afternoon
108	Dusk	TAG 47:3	0.426836342284743	Afternoon
109	Dusk	TAG 65:12	0.418654310543371	Afternoon
110	Dusk	DGDG 32:0	0.379432016341284	Afternoon
111	Dusk	DGDG 32:1	0.410284618675662	Afternoon
112	Dusk	MGDG 32:0	0.366739040669524	Afternoon
113	Dusk	MGDG 32:2	0.426342511225242	Afternoon
114	Dusk	TAG 50:7	0.348849748394951	Afternoon
115	Dusk	TAG 56:8	0.36915375909556	Afternoon
116	Dusk	TAG 62:10	0.411636030599833	Afternoon
117	Dusk	SQDG 34:0	0.375711740083667	Afternoon
118	Dusk	TAG 54:8	0.343251579563052	Afternoon
119	Dusk	MGDG 28:0_b	0.331696533086597	Afternoon
120	Dusk	MGDG 42:1 +1O	0.375801036912418	Afternoon
121	Dusk	TAG 52:2_a	0.430683888811575	Afternoon
122	Dusk	TAG 52:8	0.390118862257994	Afternoon
123	Dusk	MGDG 34:3_b	0.355239891777391	Afternoon
124	Dusk	TAG 46:0	0.405673626708752	Afternoon
125	Dusk	TAG 50:4	0.365376751943191	Afternoon
126	Dusk	TAG 52:1_a	0.378824825102791	Afternoon
127	Dusk	PC 42:1 +1O	0.371670539051909	Afternoon
128	Dusk	TAG 54:10	0.371457085626065	Afternoon
129	Dusk	TAG 54:2_a	0.420818237130715	Afternoon
130	Dusk	MGDG 32:1	0.427980681122458	Afternoon
131	Dusk	TAG 44:0	0.385679114597507	Afternoon
132	Dusk	TAG 46:5	0.341961563193024	Afternoon
133	Dusk	TAG 50:3	0.373818177864603	Afternoon
134	Dusk	PC 40:1 +1O	0.261141170021885	Afternoon
135	Dusk	PE 42:1 +1O	0.206659086128361	Afternoon
136	Dusk	MGDG 30:0	0.288420476167854	Afternoon
137	Dusk	DGDG 30:0	0.356961966731587	Afternoon
138	Dusk	MGDG 32:3	0.379582900622363	Afternoon
139	Dusk	PE 40:8 +3O	0.413713163242036	Afternoon
140	Dusk	TAG 61:12	0.370718074065653	Afternoon
141	Dusk	MGDG 34:3 +1O	0.363240788286985	Afternoon
142	Dusk	PE 38:2	0.408069852077241	Afternoon
143	Dusk	MGDG 30:1	0.174926140340623	Afternoon
144	Dusk	TAG 52:7	0.337268648386538	Afternoon
145	Dusk	TAG 54:9	0.341712299612193	Afternoon
146	Dusk	TAG 52:6 +1O	0.212724986300427	Afternoon
147	Dusk	TAG 47:5	0.403686946778759	Afternoon
148	Dusk	TAG 48:5	0.383911591480749	Afternoon
149	Dusk	TAG 56:9	0.409515891293567	Afternoon
150	Dusk	TAG 46:1	0.415312148492404	Afternoon
151	Dusk	TAG 46:4	0.379674987072639	Afternoon
152	Dusk	TAG 48:4	0.392418187112888	Afternoon
153	Dusk	TAG 54:7	0.378371687545117	Afternoon
154	Dusk	TAG 56:6_a	0.400358253784507	Afternoon
155	Dusk	TAG 63:13	0.378526717458986	Afternoon
156	Dusk	TAG 46:2	0.347089408632019	Afternoon
157	Dusk	TAG 50:1_a	0.347263562817455	Afternoon
158	Dusk	TAG 50:6	0.33762067682874	Afternoon
159	Dusk	TAG 50:8	0.2987918699087	Afternoon
160	Dusk	PQ9:9	0.300597192052905	Afternoon
161	Dusk	TAG 48:1	0.411494281036519	Afternoon
162	Dusk	TAG 49:4	0.413068158721105	Afternoon
163	Dusk	DGCC 44:2 +1O	0.38056731657909	Afternoon
164	Dusk	TAG 43:0	0.392301576946314	Afternoon
165	Dusk	TAG 45:0	0.413799452062232	Afternoon
166	Dusk	TAG 48:0	0.408516322194133	Afternoon
167	Dusk	TAG 48:3	0.386890304257381	Afternoon
168	Dusk	TAG 49:7	0.386244179543496	Night
169	Dusk	TAG 50:5	0.408314303087233	Afternoon
170	Dusk	TAG 52:6	0.404684080123741	Afternoon
171	Dusk	TAG 54:1_a	0.42422423772848	Afternoon
172	Dusk	TAG 60:8	0.416170735356479	Afternoon
173	Dusk	TAG 65:13	0.387065944751026	Afternoon
174	Dusk	TAG 65:14	0.391835764685745	Afternoon
175	Dusk	DGDG 28:0	0.346850312943802	Afternoon
176	Dusk	DGTS_DGTA 33:4 +1O	0.34393651239791	Afternoon
177	Dusk	MGDG 32:2 +1O	0.367260875637511	Night
178	Dusk	PG 43:6 +3O	0.309959960482907	Afternoon
179	Dusk	TAG 48:2	0.392543878534667	Afternoon
180	Dusk	PC 38:1	0.380736723890007	Afternoon
181	Dusk	TAG 47:4	0.400500025719471	Afternoon
182	Dusk	TAG 62:9	0.395935527954465	Afternoon
183	Dusk	MGDG 32:3 +1O	0.357485276102426	Afternoon
184	Dusk	PC 40:2 +1O	0.185082065718906	Afternoon
185	Dusk	TAG 56:2_a	0.373665471570992	Afternoon
186	Dusk	MGDG 32:1 +1O	0.353387215895437	Afternoon
187	Dusk	DGTS DGTA 43:5	0.219514168265684	Afternoon
188	Dusk	PG 37:8 +1O	0.386060034446938	Afternoon
189	Dusk	TAG 45:2	0.396493558187532	Afternoon
190	Dusk	TAG 49:5	0.408766854884789	Afternoon
191	Dusk	TAG 56:3_a	0.366771549568325	Afternoon
192	Dusk	TAG 59:12	0.339472197736688	Night
193	Dusk	DGDG 34:2	0.339782209340056	Afternoon
194	Dusk	TAG 42:0	0.326940110391056	Afternoon
195	Dusk	TAG 50:2	0.362295467734461	Afternoon
196	Dusk	PE 39:0	0.379504048809513	Afternoon
197	Dusk	PC 36:0	0.372475190160578	Afternoon
198	Dusk	TAG 48:7	0.30157843819485	Afternoon
199	Dusk	DGDG 36:2	0.374860964472013	Afternoon
200	Dusk	PC 38:0_b	0.412235659192442	Night
201	Dusk	SQDG 34:1	0.359822156342429	Afternoon
202	Dusk	TAG 45:3	0.416283566415039	Afternoon
203	Dusk	TAG 51:4	0.404376546644075	Afternoon
204	Dusk	MGDG 44:1 +1O	0.229498349215875	Afternoon
205	Dusk	TAG 45:4	0.289995189099122	Night
206	Dusk	TAG 46:3	0.359070144582482	Afternoon
207	Dusk	PE 38:8 +3O	0.0549989089880727	Afternoon
208	Dusk	MGDG 34:2 +1O	0.434933675706607	Night
209	Dusk	PE 38:7 +3O	0.381644555036224	Afternoon
210	Dusk	TAG 58:9	0.393959372270205	Afternoon
211	Dusk	DGTS DGTA 38:9_b	0.356729920956494	Afternoon
212	Dusk	DGTS_DGTA 37:6 +4O	0.372811503919506	Afternoon
213	Dusk	MGDG 38:7 +1O	0.373358269835695	Afternoon
214	Dusk	PG 37:1	0.380498556356607	Night
215	Dusk	SQDG 37:3 +3O	0.13209631290742	Afternoon
216	Dusk	SQDG 39:6 +3O	0.158777234744187	Afternoon
217	Dusk	TAG 44:1	0.372053167707089	Afternoon
218	Dusk	TAG 45:1	0.39177969196935	Afternoon
219	Dusk	DGTS_DGTA 39:3 +2O	0.361296595708994	Afternoon
220	Dusk	TAG 60:7_a	0.39297253080642	Afternoon
221	Dusk	TAG 47:0	0.391694792455875	Afternoon
222	Dusk	MGDG 44:2 +1O	0.276449649650409	Afternoon
223	Dusk	PG 35:2_b	0.359380262650461	Afternoon
224	Dusk	DGTS DGTA 32:1_b	0.296706851794242	Night
225	Dusk	PC 34:2_b	0.264345111301488	Night
226	Dusk	PC 38:1 +1O	0.0598471404179245	Afternoon
227	Dusk	PG 43:4 +3O	0.280556352397409	Afternoon
228	Dusk	TAG 56:7	0.354294358107564	Afternoon
229	Dusk	DGDG 30:1	0.279595534353408	Afternoon
230	Dusk	TAG 50:1_b	0.37549878876464	Afternoon
231	Dusk	TAG 60:9	0.405686648097695	Afternoon
232	Dusk	TAG 61:14	0.291405448649454	Afternoon
233	Dusk	PG 32:2	0.229023657232438	Afternoon
234	Dusk	TAG 57:11	0.275305848432423	Afternoon
235	Dusk	TAG 51:3	0.341682717027008	Afternoon
236	Dusk	DGTS DGTA 34:3_a	0.320595774314732	Night
237	Dusk	DGTS_DGTA 37:3 +2O	0.322350032917531	Afternoon
238	Dusk	DGDG 34:3_b	0.277801592618838	Afternoon
239	Dusk	PE 44:1 +1O	0.368456054995587	Afternoon
240	Dusk	PG 41:1 +1O	0.334930625383094	Afternoon
241	Dusk	TAG 53:7	0.389135001513139	Afternoon
242	Dusk	TAG 58:8	0.389359205539549	Afternoon
243	Dusk	PC 42:2 +1O	0.210874794598231	Afternoon
244	Dusk	TAG 49:3	0.369896040646271	Afternoon
245	Dusk	TAG 53:9	0.334518046880016	Night
246	Dusk	TAG 54:11	0.213251460355606	Afternoon
247	Dusk	TAG 52:2_b	0.21929126778179	Afternoon
248	Dusk	DGDG 36:9	0.240470478517136	Afternoon
249	Dusk	SQDG 39:5 +3O	0.239761944160577	Afternoon
250	Dusk	TAG 66:14	0.313118274635665	Afternoon
251	Dusk	MGDG 34:4 +1O	0.288078209995537	Afternoon
252	Dusk	TAG 49:0	0.35346785770068	Afternoon
253	Dusk	PQ9:9-OH	0.358253367004419	Night
254	Dusk	PC 42:5	0.306258760954371	Afternoon
255	Dusk	TAG 51:7	0.361624414387042	Afternoon
256	Dusk	TAG 56:1_b	0.32359160961507	Night
257	Dusk	DGTS DGTA 36:3	0.34267402443506	Afternoon
258	Dusk	DGTS DGTA 40:8	0.356364768764901	Night
259	Dusk	PC 38:0_a	0.335527315270673	Afternoon
260	Dusk	PE 42:8 +3O	0.343822802634695	Afternoon
261	Dusk	TAG 44:4	0.248182382367716	Night
262	Dusk	SQDG 36:0	0.173424327767056	Afternoon
263	Dusk	TAG 51:6	0.39506585237047	Afternoon
264	Dusk	TAG 54:6	0.403209454476631	Afternoon
265	Dusk	DGDG 36:5	0.265185557497246	Afternoon
266	Dusk	TAG 57:8	0.320162295205297	Night
267	Dusk	PG 34:2_b	0.243825782446658	Afternoon
268	Dusk	PG 41:7 +3O	0.406229667035053	Night
269	Dusk	PC 44:2 +1O	0.340928180302372	Afternoon
270	Dusk	TAG 56:11	0.339842139727287	Afternoon
271	Dusk	DGTS_DGTA 41:6 +2O	0.307863459102637	Afternoon
272	Dusk	MGDG 36:2	0.374914885718132	Afternoon
273	Dusk	MGDG 30:1 +1O_b	0.362532123462977	Afternoon
274	Dusk	DGCC 40:8	0.376255843608877	Night
275	Dusk	TAG 64:6 +1O	0.235820045558743	Afternoon
276	Dusk	TAG 51:9	0.23846166447283	Afternoon
277	Dusk	DGTS DGTA 37:8	0.236900265232727	Afternoon
278	Dusk	PG 34:1	0.235176510257929	Afternoon
279	Dusk	TAG 64:14	0.358345201187801	Afternoon
280	Dusk	TAG 47:1	0.384044103862901	Afternoon
281	Dusk	MGDG 36:1	0.326071916978281	Afternoon
282	Dusk	DGTS DGTA 44:4	0.22578694720189	Afternoon
283	Dusk	TAG 52:1_b	0.278436323192643	Afternoon
284	Dusk	TAG 63:12 +1O	0.286180693304836	Afternoon
285	Dusk	TAG 47:2	0.323112527004205	Afternoon
286	Dusk	DGCC 42:6	0.280263559224041	Afternoon
287	Dusk	TAG 62:11	0.303738648462749	Afternoon
288	Dusk	PE 34:2_b	0.289091739694421	Afternoon
289	Dusk	TAG 52:5	0.338054778181945	Night
290	Dusk	PG 30:2	0.151921886376311	Afternoon
291	Dusk	PG 32:1_b	0.239958353833262	Afternoon
292	Dusk	SQDG 30:0	0.206297896342093	Afternoon
293	Dusk	TAG 50:0	0.283342047413924	Afternoon
294	Dusk	DGTS DGTA 34:4_a	0.00353442743098513	Afternoon
295	Dusk	DGCC 38:5_b	0.25276425117378	Afternoon
296	Dusk	DGCC 40:9_b	0.254565962443628	Afternoon
297	Dusk	DGCC 44:8	0.29456508615824	Afternoon
298	Dusk	SQDG 28:0	0.20164117825511	Afternoon
299	Dusk	TAG 60:13	0.291653643236969	Afternoon
300	Dusk	TAG 53:8	0.355108860699013	Afternoon
301	Dusk	DGTS DGTA 42:4	0.22983311409011	Afternoon
302	Dusk	TAG 58:2_a	0.209231839276194	Afternoon
303	Dusk	TAG 52:3	0.140123760906765	Afternoon
304	Dusk	TAG 48:2 +1O	0.175402835116701	Afternoon
305	Dusk	PE 32:1	0.257221600304441	Afternoon
306	Dusk	DGTS DGTA 41:1	0.177698238610881	Afternoon
307	Dusk	PE 36:2 +2O_b	0.23822266423512	Afternoon
308	Dusk	PG 35:3_b	0.240106881752987	Afternoon
309	Dusk	SQDG 30:1_b	0.129902075750466	Afternoon
310	Dusk	SQDG 40:0	0.0984271108202438	Afternoon
311	Dusk	TAG 62:8	0.387839279248871	Afternoon
312	Dusk	DGDG 38:6	0.312284143389997	Night
313	Dusk	PC 42:5 +1O	0.319610529659684	Afternoon
314	Dusk	PG 37:2 +1O_b	0.247424693527658	Afternoon
315	Dusk	TAG 49:6	0.351965926373514	Afternoon
316	Dusk	TAG 56:15	0.208371867218718	Afternoon
317	Dusk	DGTS_DGTA 39:6 +2O	0.299333956063136	Night
318	Dusk	SQDG 43:1_a	0.253984137171648	Afternoon
319	Dusk	PE 36:2_a	0.271899760490657	Afternoon
320	Dusk	DGTS DGTA 30:0	0.162306073887124	Night
321	Dusk	TAG 54:1_b	0.315802679768703	Afternoon
322	Dusk	TAG 64:15 +2O	0.253694307991606	Night
323	Dusk	PG 40:5	0.288530689802948	Afternoon
324	Dusk	DGTS DGTA 36:4_b	0.22908056765269	Afternoon
325	Dusk	TAG 52:0_a	0.201548676814108	Afternoon
326	Dusk	TAG 58:4_a	0.190644516042983	Afternoon
327	Dusk	TAG 49:2	0.369953118873174	Afternoon
328	Dusk	PC 40:1	0.302748098510989	Afternoon
329	Dusk	DGDG 30:2	0.111794655582482	Afternoon
330	Dusk	PC 34:5_b	0.0903354152957399	Afternoon
331	Dusk	DGCC 44:11 +3O	0.173029163986065	Afternoon
332	Dusk	DGTS_DGTA 44:11 +4O	0.173029163986065	Afternoon
333	Dusk	MGDG 30:1 +1O_a	0.330651049204709	Afternoon
334	Dusk	TAG 57:12	0.290114682957283	Afternoon
335	Dusk	TAG 60:12	0.283734567558359	Afternoon
336	Dusk	DGCC 44:5 +4O_b	0.223333719167285	Afternoon
337	Dusk	DGCC 36:5_b	0.370990493108398	Afternoon
338	Dusk	TAG 52:4	0.0670601900207675	Afternoon
339	Dusk	TAG 66:13	0.219532326288178	Afternoon
340	Dusk	DGTS DGTA 34:3_b	0.286881462813582	Afternoon
341	Dusk	DGTS DGTA 38:6	0.362733527263363	Afternoon
342	Dusk	TAG 43:1	0.295562286099338	Afternoon
343	Dusk	TAG 60:6	0.368070327453993	Afternoon
344	Dusk	DGTS DGTA 37:2	0.227366857798624	Afternoon
345	Dusk	PC 32:2_c	0.20997956173444	Afternoon
346	Dusk	TAG 56:1_a	0.130543540423892	Afternoon
347	Dusk	PG 41:6 +3O_b	0.304244769100224	Afternoon
348	Dusk	TAG 55:11	0.285256739950822	Afternoon
349	Dusk	DGCC 38:6	0.267739341236425	Afternoon
350	Dusk	DGCC 44:11	0.361323201376059	Afternoon
351	Dusk	TAG 43:2_b	0.332425205336123	Afternoon
352	Dusk	TAG 44:5	0.0623499256713064	Night
353	Dusk	TAG 51:0	0.251204519998945	Afternoon
354	Dusk	TAG 56:6_b	0.330771020489153	Afternoon
355	Dusk	PG 33:0	0.186493574434226	Afternoon
356	Dusk	DGCC 34:3_b	0.252292233559516	Night
357	Dusk	DGTS_DGTA 34:3 +1O	0.252292233559516	Night
358	Dusk	TAG 51:5	0.350953657760396	Night
359	Dusk	PG 36:1	0.301222412301707	Afternoon
360	Dusk	TAG 49:1	0.33218172441037	Afternoon
361	Dusk	DGTS DGTA 44:6	0.213890837243722	Afternoon
362	Dusk	DGDG 36:8_a	0.153676315220051	Afternoon
363	Dusk	PE 36:3 +3O_b	0.189525774295294	Night
364	Dusk	PG 35:4 +1O_a	0.188019746868042	Night
365	Dusk	DGTS DGTA 38:10_b	0.213911522036	Afternoon
366	Dusk	PE 42:3 +3O	0.341718406535989	Afternoon
367	Dusk	SQDG 36:4 +3O	0.280356770179021	Afternoon
368	Dusk	TAG 64:13	0.260764538176569	Afternoon
369	Dusk	DGTS DGTA 28:0	0.0845266645723239	Night
370	Dusk	SQDG 42:2	0.262848079498058	Afternoon
371	Dusk	TAG 51:2	0.328487341243257	Afternoon
372	Dusk	PG 41:4 +1O	0.344205541238022	Afternoon
373	Dusk	TAG 44:2	0.168101616726635	Afternoon
374	Dusk	PE 30:1_b	0.0567852882604319	Night
375	Dusk	DGCC 44:5 +4O_a	0.163310409666072	Afternoon
376	Dusk	TAG 53:3	0.288861639081072	Afternoon
377	Dusk	DGTS DGTA 30:1_b	0.0335268452225022	Night
378	Dusk	DGDG 44:1 +1O	0.155764084895845	Night
379	Dusk	MGDG 28:1	0.142159248127726	Afternoon
380	Dusk	TAG 58:2_c	0.197245203998459	Night
381	Dusk	TAG 61:9	0.294647047564327	Night
382	Dusk	DGTS DGTA 34:2_a	0.148928875838645	Afternoon
383	Dusk	TAG 58:3_a	0.157030501031766	Afternoon
384	Dusk	DGTS DGTA 38:8_b	0.192181556649711	Afternoon
385	Dusk	TAG 55:7	0.334172725587179	Afternoon
386	Dusk	DGDG 28:1	0.14878894271464	Afternoon
387	Dusk	PC 30:3	0.138799557833289	Afternoon
388	Dusk	SQDG 39:4 +3O_a	0.157330916562609	Afternoon
389	Dusk	PG 36:2_b	0.211961835055682	Afternoon
390	Dusk	PG 36:2_a	0.251855515263632	Night
391	Dusk	SQDG 28:1	0.218804592426635	Afternoon
392	Dusk	TAG 60:10	0.305080656084666	Afternoon
393	Dusk	DGTS DGTA 32:2_b	0.237526023973818	Night
394	Dusk	DGTS DGTA 44:5	0.194782586733874	Night
395	Dusk	MGDG 38:2	0.239314303810992	Afternoon
396	Dusk	PC 40:2	0.38541127560004	Night
397	Dusk	TAG 56:4	0.245870510006232	Afternoon
398	Dusk	TAG 58:12	0.256830675297948	Afternoon
399	Dusk	TAG 66:16	0.251672800598609	Night
400	Dusk	PG 42:1 +1O	0.255330778404871	Afternoon
401	Dusk	DGTS DGTA 31:0	0.241455505850491	Night
402	Dusk	PC 44:6 +1O	0.180105881501063	Afternoon
403	Dusk	SQDG 42:1_b	0.227836192258638	Afternoon
404	Dusk	PG 37:2_c	0.163149348559835	Afternoon
405	Dusk	DGTS DGTA 40:9_c	0.149230383812926	Afternoon
406	Dusk	PE 34:4	0.193091774809875	Afternoon
407	Dusk	PE 36:5_c	0.205216589758727	Afternoon
408	Dusk	TAG 55:3	0.302649602638748	Afternoon
409	Dusk	PG 34:0	0.335188774702255	Afternoon
410	Dusk	TAG 51:1	0.293860401532907	Afternoon
411	Dusk	PE 44:7 +3O	0.327386283616547	Afternoon
412	Dusk	DGTS DGTA 36:5_b	0.144369341991986	Night
413	Dusk	PE 42:3 +2O	0.204658733967554	Afternoon
414	Dusk	PG 43:8 +1O	0.306394749703803	Afternoon
415	Dusk	DGTS DGTA 39:8	0.296921978854043	Afternoon
416	Dusk	DGCC 40:8 +2O	0.194415003964011	Night
417	Dusk	PG 35:1_b	0.193433104881874	Afternoon
418	Dusk	DGCC 40:7	0.320811263155502	Afternoon
419	Dusk	TAG 53:6	0.334432660162667	Afternoon
420	Dusk	TAG 66:15 +3O	0.199713205952857	Afternoon
421	Dusk	DGTS_DGTA 35:5 +3O	0.22653315059396	Night
422	Dusk	DGCC 34:5_b	0.308703104665539	Afternoon
423	Dusk	MGDG 36:6	0.16876458402106	Night
424	Dusk	DGCC 32:1_b	0.154470370803887	Night
425	Dusk	TAG 59:8	0.285877568756083	Night
426	Dusk	PC 28:0_a	0.197872292721213	Night
427	Dusk	TAG 53:5	0.284075719176374	Night
428	Dusk	DGTS DGTA 34:2_b	0.247533969657041	Afternoon
429	Dusk	DGTS_DGTA 35:6 +2O	0.186206183579836	Night
430	Dusk	SQDG 42:1_a	0.1502024253611	Afternoon
431	Dusk	DGCC 44:12	0.312012631357501	Afternoon
432	Dusk	PE 42:4 +3O	0.314679360848486	Afternoon
433	Dusk	PG 41:4 +4O	0.269430240794192	Afternoon
434	Dusk	PG 41:5 +1O	0.313513251951746	Afternoon
435	Dusk	PE 42:11 +2O	0.160121990730571	Night
436	Dusk	MGDG 37:2	0.116450110639613	Afternoon
437	Dusk	TAG 58:10 +2O	0.102274032843237	Night
438	Dusk	SQDG 32:0	0.242138727482565	Afternoon
439	Dusk	PC 36:1	0.0827575253528559	Night
440	Dusk	DGCC 40:4 +1O	0.128087097176951	Night
441	Dusk	MGDG 34:6 +2O	0.208071543640793	Afternoon
442	Dusk	PE 42:2 +2O_a	0.37110762600621	Afternoon
443	Dusk	DGTS DGTA 36:0_a	0.173533118034597	Night
444	Dusk	TAG 62:17	0.258256110711769	Afternoon
445	Dusk	DGTS DGTA 44:11	0.233389466204863	Afternoon
446	Dusk	PG 41:4	0.20815732814592	Afternoon
447	Dusk	PG 43:1 +1O	0.313646147769069	Afternoon
448	Dusk	SQDG 44:6 +3O	0.279475664412548	Night
449	Dusk	DGCC 40:6	0.288710587156121	Afternoon
450	Dusk	DGTS_DGTA 40:6 +1O	0.288710587156121	Afternoon
451	Dusk	DGTS DGTA 42:5	0.219122796237644	Afternoon
452	Dusk	DGTS DGTA 38:5	0.314863911140289	Afternoon
453	Dusk	TAG 53:2	0.280990509453035	Afternoon
454	Dusk	TAG 58:6	0.241843354227391	Afternoon
455	Dusk	TAG 55:2	0.275456120850811	Afternoon
456	Dusk	PG 31:1	0.14635154911065	Afternoon
457	Dusk	PG 37:2_b	0.278591021475686	Night
458	Dusk	DGTS DGTA 34:1	0.165272569175827	Night
459	Dusk	SQDG 29:0	0.271756066004517	Afternoon
460	Dusk	PC 32:1_b	0.154141165758579	Night
461	Dusk	DGTS DGTA 44:10_a	0.362734144634507	Afternoon
462	Dusk	PG 41:3_a	0.374979421083476	Afternoon
463	Dusk	TAG 52:0_b	0.113770224814574	Afternoon
464	Dusk	DGCC 44:6	0.256515263034989	Afternoon
465	Dusk	DGTS_DGTA 44:6 +1O	0.256515263034989	Afternoon
466	Dusk	DGTS DGTA 44:10_b	0.139413273196715	Afternoon
467	Dusk	TAG 54:2_b	0.100662584639415	Afternoon
468	Dusk	TAG 56:2_b	0.30847606689933	Afternoon
469	Dusk	DGTS DGTA 36:1_b	0.1853715922499	Afternoon
470	Dusk	PE 32:3_b	0.186682056201294	Night
471	Dusk	MGDG 28:2 +3O	0.138250686312169	Afternoon
472	Dusk	DGCC 42:8	0.213026856439855	Night
473	Dusk	DGDG 36:7	0.221954911905369	Afternoon
474	Dusk	SQDG 39:3 +3O	0.221996564672849	Afternoon
475	Dusk	PE 34:1	0.225716123839265	Night
476	Dusk	DGCC 34:2	0.256895399349691	Night
477	Dusk	PE 38:5_b	0.108340811179197	Afternoon
478	Dusk	DGTS DGTA 32:0	0.0965030407167226	Night
479	Dusk	DGTS DGTA 40:9_b	0.266779457821507	Night
480	Dusk	TAG 53:1	0.286338265509544	Afternoon
481	Dusk	PC 38:4 +2O	0.199859963434713	Night
482	Dusk	DGTS DGTA 36:7	0.1508686392364	Afternoon
483	Dusk	MGDG 33:0	0.224962712683208	Night
484	Dusk	DGTS DGTA 44:12	0.308219753374086	Afternoon
485	Dusk	PE 42:2 +2O_b	0.139369191352674	Afternoon
486	Dusk	PE 42:4 +2O	0.310534115015475	Afternoon
487	Dusk	PG 41:5	0.308124100958539	Afternoon
488	Dusk	TAG 58:10	0.0974704190395982	Afternoon
489	Dusk	SQDG 31:1	0.202058681804566	Afternoon
490	Dusk	TAG 56:5_b	0.253306847087922	Afternoon
491	Dusk	DGCC 34:4_b	0.30339493449773	Night
492	Dusk	PG 41:3_b	0.143629317648763	Afternoon
493	Dusk	DGTS DGTA 33:2	0.203608873774962	Afternoon
494	Dusk	SQDG 34:2	0.195918297391583	Night
495	Dusk	TAG 57:7	0.191223734081767	Night
496	Dusk	TAG 62:13	0.196440081743296	Afternoon
497	Dusk	PE 34:3_a	0.0794932644601224	Night
498	Dusk	DGTS_DGTA 41:8 +2O	0.191876819211105	Night
499	Dusk	TAG 66:15	0.180731163454238	Night
500	Dusk	DGCC 42:10_a	0.230342203182085	Night
501	Dusk	TAG 54:0	0.0718279659712875	Afternoon
