## Supplemental Data 3 for "Community-scale Synchronization and Temporal Partitioning of Gene Expression, Metabolism, and Lipid Biosynthesis in Oligotrophic Ocean Surface Waters": supplemental_data_3_metabolites.csv

	home_cluster	signal	silhouette_width	neighbor_cluster
1	Morning	Vanillic Acid	0.198485885898044	Night
2	Morning	Vitamin B5	0.134942956046965	Afternoon
3	Night	Sucrose	-0.0191933746361628	Dusk
4	Night	PhenylalanineE	0.00120799638515962	Dusk
5	Afternoon	Serine	0.0498562381190527	Morning
6	Afternoon	UDP-glucosamine	0.0497178514603351	Dusk
7	Afternoon	Taurine	-0.0123525928418252	Dusk
8	Afternoon	Valine	0.0786836851859013	Dusk
9	Afternoon	Alanine	0.0242916196636614	Dusk
10	Afternoon	Asparagine	0.186738241991967	Dusk
11	Afternoon	Gluconic Acid	-0.0333121765562952	Dusk
12	Afternoon	Proline	0.0841037824130209	Morning
13	Afternoon	IAA	0.0557893122315242	Dusk
14	Afternoon	Tryptophan	0.107605365913276	Dusk
15	Afternoon	Adenosyl Homocysteine	0.126125907771889	Dusk
16	Afternoon	Glutathione	0.129392484694564	Dusk
17	Afternoon	Xanthine	0.163557179010923	Dusk
18	Afternoon	Chitobiose	0.2223791171566	Dusk
19	Afternoon	trans Retinal	0.0135483291378848	Dusk
20	Afternoon	BetaineE	-0.0388975027786485	Dusk
21	Afternoon	HomarineE	0.0426018531192189	Dusk
22	Afternoon	Isoleucine-Leucine	0.142690326155463	Dusk
23	Afternoon	CytidineE	0.0819306750632783	Dusk
24	Afternoon	AdenineE	-0.0203827748511235	Dusk
25	Dusk	Isethionic Acid	0.219115974279149	Afternoon
26	Dusk	Tyrosine	0.0734578008925847	Afternoon
27	Dusk	Trehalose	0.277953723458226	Afternoon
28	Dusk	UDP-glucose	0.194549197860521	Afternoon
29	Dusk	Choline	0.206456902430635	Afternoon
30	Dusk	Glucosylglycerol	0.221110553350178	Afternoon
31	Dusk	Methionine	0.250490436455048	Afternoon
32	Dusk	Uridine	0.0447240192756544	Afternoon
33	Dusk	Ribose 5 phosphate	0.141216712170782	Afternoon
34	Dusk	AMP	0.122760059223489	Afternoon
35	Dusk	Glutamine	0.200089110105008	Night
36	Dusk	DHPS	0.289759900278842	Afternoon
37	Dusk	Aspartic acid	0.0720512674945911	Night
38	Dusk	Cystathionine	0.0944378179097369	Afternoon
39	Dusk	Vitamin B3	0.0841400523385645	Afternoon
40	Dusk	Creatine	0.177081595166894	Night
41	Dusk	Phosphoglyceric Acid	0.107621072764764	Afternoon
42	Dusk	Adenosyl Methionine	0.326101867891958	Afternoon
43	Dusk	Pyridoxal Phosphate	0.0842838661276073	Afternoon
44	Dusk	Vitamin B2	0.126928679310166	Afternoon
45	Dusk	Arachidonic Acid	0.151366245570776	Night
46	Dusk	EPA	0.161554813519405	Night
47	Dusk	DMSPE	0.066574021970742	Afternoon
48	Dusk	GuanosineE	0.300305455863194	Afternoon
49	Dusk	AdenosineE	0.161870241604828	Afternoon
50	Dusk	CytosineE	0.144043904327026	Afternoon
