## Supplemental Data 4 for "Community-scale Synchronization and Temporal Partitioning of Gene Expression, Metabolism, and Lipid Biosynthesis in Oligotrophic Ocean Surface Waters"

	V1	V2	V3	V4
Cluster	Afternoon	Morning	Dusk	Night
X..	0.34146341	0.26829268	0.09756098	0.29268293
Actinobacteria	0.69230769	0.07692308	0.07692308	0.15384615
Bacillariophyta	0.2206897	0.4051724	0.1482759	0.2258621
Bicosoecida	0.21052632	0.09210526	0.40131579	0.29605263
Cercozoa	0.1605839	0.2919708	0.2116788	0.3357664
Chlorarachniophyta	0.06451613	0.22580645	0.33333333	0.37634409
Chloroflexi	0.3333333	0.3333333	0.0000000	0.3333333
Chlorophyta	0.08562691	0.20795107	0.27217125	0.43425076
Chromerida	0.150	0.150	0.275	0.425
Crocosphaera	0.03820225	0.25842697	0.19775281	0.50561798
Cryptophyta	0.09876543	0.20576132	0.23045267	0.46502058
Cyanothece	0.08333333	0.50000000	0.00000000	0.41666667
Dinophyta	0.1640625	0.3906250	0.2265625	0.2187500
Euglenozoa	0.1515152	0.3181818	0.2121212	0.3181818
Eukaryota	0.13888889	0.54166667	0.02777778	0.29166667
Euryarchaeota	0.50000000	0.16666667	0.08333333	0.25000000
Firmicutes	0.250	0.500	0.125	0.125
Flavobacteriia	0.5000000	0.1666667	0.2222222	0.1111111
Glaucophyta	0.2982456	0.1754386	0.1578947	0.3684211
Haptophyta	0.10091047	0.14871017	0.67526555	0.07511381
High.light.Pro	0.4090909	0.3571429	0.1233766	0.1103896
lipid	0.03393214	0.09780439	0.79640719	0.07185629
Low.light.Pro	0.46153846	0.30769231	0.07692308	0.15384615
Marinimicrobia	0.7777778	0.0000000	0.1111111	0.1111111
metabolite	0.40	0.04	0.52	0.04
Ochrophyta	0.1298077	0.2355769	0.3605769	0.2740385
OM60.NOR5	0.41818182	0.27272727	0.09090909	0.21818182
Other.Alphaproteobacteria	0.4367816	0.1379310	0.1954023	0.2298851
Other.Bacteroidetes	0.4375	0.1875	0.2500	0.1250
Other.Gammaproteobacteria	0.51020408	0.18367347	0.22448980	0.08163265
Planctomycetes	0.3333333	0.3333333	0.3333333	0.0000000
Rhodophyta	0.06748466	0.30061350	0.27607362	0.35582822
Rivulariaceae	0.3333333	0.1111111	0.2222222	0.3333333
Roseobacter	0.3626374	0.2197802	0.1428571	0.2747253
SAR11	0.3773585	0.2735849	0.2358491	0.1132075
SAR11.like	0.5352113	0.1549296	0.1549296	0.1549296
SAR116	0.58024691	0.20987654	0.09876543	0.11111111
SAR324	0.3478261	0.1304348	0.3478261	0.1739130
SAR86	0.60759494	0.17721519	0.06329114	0.15189873
SAR92	0.3846154	0.2884615	0.1153846	0.2115385
Sarcomastigophora	0.1333333	0.1555556	0.3111111	0.4000000
SUP05.ARCTIC96BD.19	0.50	0.25	0.00	0.25
Synechococcus	1	0	0	0
Verrucomicrobia	0	1	0	0
Viruses	0.50	0.25	0.00	0.25
