## Supplemental Data 6 for "Community-scale Synchronization and Temporal Partitioning of Gene Expression, Metabolism, and Lipid Biosynthesis in Oligotrophic Ocean Surface Waters"

### Sheet: Eukaryotic
top 20 in abundance
morning								afternoon								dusk								night
	ko_in_df	ko_not_in_df	other_in_df	other_not_in_df	Fisher_pVal	BH			ko_in_df	ko_not_in_df	other_in_df	other_not_in_df	Fisher_pVal	BH			ko_in_df	ko_not_in_df	other_in_df	other_not_in_df	Fisher_pVal	BH			ko_in_df	ko_not_in_df	other_in_df	other_not_in_df	Fisher_pVal	BH
[]	63	134	892	2821	0.00837902	0.05027		Photosynthesis	35	48	504	3323	1.30845e-10	0		[]	64	133	1413	2300	0.951257	1		[]	47	150	892	2821	0.549926	0.97792
Photosynthesis	44	39	911	2916	1.41875e-08	0		[]	23	174	516	3197	0.838358	0.86102		Citrate cycle (TCA cycle)	34	18	1443	2415	4.50689e-05	0.00243		Ribosome	44	53	895	2918	2.57811e-06	0.00014
Glycolysis / Gluconeogenesis	33	22	922	2933	1.6689e-08	0		Porphyrin and chlorophyll metabolism	19	32	520	3339	2.15046e-05	0.00041		Ribosome	34	63	1443	2370	0.745804	1		Transport	21	33	918	2938	0.0102338	0.27631
Porphyrin and chlorophyll metabolism	27	24	928	2931	9.70819e-06	0.00012		Oxidative phosphorylation	18	51	521	3320	0.00453893	0.04312		Oxidative phosphorylation	25	44	1452	2389	0.649203	1		Purine metabolism	12	15	927	2956	0.0154967	0.27894
Oxidative phosphorylation	20	49	935	2906	0.224079	0.62997		Citrate cycle (TCA cycle)	17	35	522	3336	0.000370298	0.00469		Fatty acid degradation	18	9	1459	2424	0.00213973	0.03852		Aminoacyl-tRNA biosynthesis	7	8	932	2963	0.0461546	0.38898
Ribosome	19	78	936	2877	0.895272	0.99475		Glycolysis / Gluconeogenesis	10	45	529	3326	0.218854	0.40649		Phagosome	13	2	1464	2431	0.000137554	0.00371		Oxidative phosphorylation	6	63	933	2908	0.999754	1
Pentose phosphate pathway	16	5	939	2950	8.20927e-07	1e-05		Terpenoid backbone biosynthesis	7	13	532	3358	0.013911	0.07552		Transport	12	42	1465	2391	0.995417	1		RNA degradation	5	14	934	2957	0.494433	0.97792
Transport	15	39	940	2916	0.330165	0.71436		RNA degradation	6	13	533	3358	0.0371049	0.15666		Nitrogen metabolism	8	9	1469	2424	0.290019	1		Folate biosynthesis	4	2	935	2969	0.0325303	0.38898
Carotenoid biosynthesis	12	1	943	2954	4.3183e-07	1e-05		Fatty acid degradation	6	21	533	3350	0.158014	0.4003		Glycolysis / Gluconeogenesis	8	47	1469	2386	0.999967	1		Carbon fixation in photosynthetic organisms	4	10	935	2961	0.443834	0.9606
Fatty acid biosynthesis	12	4	943	2951	2.84003e-05	0.00028		Transport	6	48	533	3323	0.774339	0.85222		RNA transport	7	4	1470	2429	0.0742585	0.66833		Cysteine and methionine metabolism	4	12	935	2959	0.559156	0.97792
Glyoxylate and dicarboxylate metabolism	12	6	943	2949	0.000175471	0.0015		Two-component system	5	5	534	3366	0.00677256	0.05147		RNA degradation	7	12	1470	2421	0.618714	1		Glycine, serine and threonine metabolism	4	13	935	2958	0.611698	1
Carbon fixation in photosynthetic organisms	10	4	945	2951	0.000270729	0.00203		Alanine, aspartate and glutamate metabolism	5	6	534	3365	0.0110273	0.06984		Nicotinate and nicotinamide metabolism	6	0	1471	2433	0.00288718	0.03898		Glycolysis / Gluconeogenesis	4	51	935	2920	0.999745	1
Terpenoid backbone biosynthesis	9	11	946	2944	0.0352161	0.16254		Cell cycle	5	8	534	3363	0.0242673	0.11527		Pyrimidine metabolism	6	9	1471	2424	0.526331	1		Photosynthesis	4	79	935	2892	1	1
Sulfur metabolism	8	5	947	2950	0.004774	0.03183		Cysteine and methionine metabolism	4	12	535	3359	0.168903	0.40114		Purine metabolism	6	21	1471	2412	0.973475	1		Peroxisome	3	1	936	2970	0.0453373	0.38898
Purine metabolism	8	19	947	2936	0.330756	0.71436		Nitrogen metabolism	4	13	535	3358	0.198321	0.40649		Glycine, serine and threonine metabolism	5	12	1472	2421	0.831808	1		Two-component system	3	7	936	2964	0.444724	0.9606
Glycine, serine and threonine metabolism	6	11	949	2944	0.216932	0.62997		Photosynthesis - antenna proteins	3	4	536	3367	0.0594096	0.20523		Flagellar assembly	4	1	1473	2432	0.0709144	0.66833		Sulfur metabolism	3	10	936	2961	0.637253	1
Pyrimidine metabolism	5	10	950	2945	0.294419	0.70661		Protein processing in endoplasmic reticulum	3	4	536	3367	0.0594096	0.20523		Arginine biosynthesis	4	2	1473	2431	0.149704	1		Nitrogen metabolism	3	14	936	2957	0.813328	1
Cysteine and methionine metabolism	5	11	950	2944	0.349014	0.71436		Valine, leucine and isoleucine degradation	2	3	537	3368	0.142755	0.38748		Arginine and proline metabolism	4	3	1473	2430	0.247828	1		Terpenoid backbone biosynthesis	3	17	936	2954	0.892344	1
Glycerolipid metabolism	4	1	951	2954	0.0142603	0.0713		Glutathione metabolism	2	4	537	3367	0.195261	0.40649		Cell cycle	4	9	1473	2424	0.787344	1		Porphyrin and chlorophyll metabolism	3	48	936	2923	0.999889	1
Phenylalanine metabolism	4	1	951	2954	0.0142603	0.0713		Phenylalanine, tyrosine and tryptophan biosynthesis	2	5	537	3366	0.249601	0.40649		Propanoate metabolism	3	3	1474	2430	0.409592	1		Bacterial secretion system	2	0	937	2971	0.057627	0.38898
KO enrichments with FDR (Benjamini-Hochsberg) < 0.1
morning								afternoon								dusk								night
	ko_in_df	ko_not_in_df	other_in_df	other_not_in_df	Fisher_pVal	BH			ko_in_df	ko_not_in_df	other_in_df	other_not_in_df	Fisher_pVal	BH			ko_in_df	ko_not_in_df	other_in_df	other_not_in_df	Fisher_pVal	BH			ko_in_df	ko_not_in_df	other_in_df	other_not_in_df	Fisher_pVal	BH
Photosynthesis	44	39	911	2916	1.41875e-08	0		Photosynthesis	35	48	504	3323	1.30845e-10	0		Citrate cycle (TCA cycle)	34	18	1443	2415	4.50689e-05	0.00243		Ribosome	44	53	895	2918	2.57811e-06	0.00014
Glycolysis / Gluconeogenesis	33	22	922	2933	1.6689e-08	0		Porphyrin and chlorophyll metabolism	19	32	520	3339	2.15046e-05	0.00041		Phagosome	13	2	1464	2431	0.000137554	0.00371
Carotenoid biosynthesis	12	1	943	2954	4.3183e-07	1e-05		Citrate cycle (TCA cycle)	17	35	522	3336	0.000370298	0.00469		Fatty acid degradation	18	9	1459	2424	0.00213973	0.03852
Pentose phosphate pathway	16	5	939	2950	8.20927e-07	1e-05		Oxidative phosphorylation	18	51	521	3320	0.00453893	0.04312		Nicotinate and nicotinamide metabolism	6	0	1471	2433	0.00288718	0.03898
Porphyrin and chlorophyll metabolism	27	24	928	2931	9.70819e-06	0.00012		Two-component system	5	5	534	3366	0.00677256	0.05147
Fatty acid biosynthesis	12	4	943	2951	2.84003e-05	0.00028		Alanine, aspartate and glutamate metabolism	5	6	534	3365	0.0110273	0.06984
Glyoxylate and dicarboxylate metabolism	12	6	943	2949	0.000175471	0.0015		Terpenoid backbone biosynthesis	7	13	532	3358	0.013911	0.07552
Carbon fixation in photosynthetic organisms	10	4	945	2951	0.000270729	0.00203
Sulfur metabolism	8	5	947	2950	0.004774	0.03183
[]	63	134	892	2821	0.00837902	0.05027
Glycerolipid metabolism	4	1	951	2954	0.0142603	0.0713
Phenylalanine metabolism	4	1	951	2954	0.0142603	0.0713

### Sheet: Prok_non_photoauto
top 20 in abundance
morning								afternoon								dusk								night
	ko_in_df	ko_not_in_df	other_in_df	other_not_in_df	Fisher_pVal	BH			ko_in_df	ko_not_in_df	other_in_df	other_not_in_df	Fisher_pVal	BH			ko_in_df	ko_not_in_df	other_in_df	other_not_in_df	Fisher_pVal	BH			ko_in_df	ko_not_in_df	other_in_df	other_not_in_df	Fisher_pVal	BH
[]	35	132	143	511	0.636324	0.88264		[]	87	80	288	366	0.0377799	0.32491		[]	22	145	104	550	0.839758	0.96699		Transport	30	41	112	638	1.72103e-07	0
Ribosome	28	20	150	623	1.24026e-08	0		Oxidative phosphorylation	72	17	303	429	6.25452e-13	0		Transport	14	57	112	638	0.182936	0.40892		[]	23	144	119	535	0.930985	1
Transport	19	52	159	591	0.173719	0.51793		RNA degradation	45	9	330	437	4.34663e-09	0		Oxidative phosphorylation	12	77	114	618	0.744164	0.9122		Ribosome	13	35	129	644	0.0547162	0.41584
Flagellar assembly	9	7	169	636	0.00242853	0.05221		Cell cycle	30	6	345	440	2.31691e-06	3e-05		Glyoxylate and dicarboxylate metabolism	8	11	118	684	0.00423081	0.05359		Porphyrin and chlorophyll metabolism	11	2	131	677	1.68586e-07	0
Aminoacyl-tRNA biosynthesis	6	4	172	639	0.00922874	0.09921		Citrate cycle (TCA cycle)	27	8	348	438	0.000110902	0.00119		Sulfur metabolism	7	1	119	694	1.21148e-05	0.00046		Photosynthesis - antenna proteins	10	0	132	679	1.83039e-08	0
Two-component system	6	4	172	639	0.00922874	0.09921		Glycolysis / Gluconeogenesis	10	9	365	437	0.349395	1		Glycine, serine and threonine metabolism	6	10	120	685	0.0248621	0.23619		Flagellar assembly	6	10	136	669	0.0427919	0.40652
Nitrogen metabolism	6	14	172	629	0.252032	0.57039		Glycine, serine and threonine metabolism	8	8	367	438	0.458645	1		Citrate cycle (TCA cycle)	5	30	121	665	0.645308	0.84558		Purine metabolism	5	9	137	670	0.0770432	0.48794
RNA degradation	6	48	172	595	0.988081	1		Transport	8	63	367	383	1	1		Cell cycle	4	32	122	663	0.830257	0.96699		Nitrogen metabolism	5	15	137	664	0.254338	0.80099
RNA polymerase	4	2	174	641	0.0222472	0.19133		Fatty acid degradation	6	3	369	443	0.175157	0.81437		Ribosome	4	44	122	651	0.95432	0.98533		Glycolysis / Gluconeogenesis	4	15	138	664	0.422627	0.86948
Pyrimidine metabolism	4	4	174	639	0.0720377	0.51627		Nitrogen metabolism	6	14	369	432	0.953092	1		Arginine and proline metabolism	3	0	123	695	0.0035421	0.05359		Glyoxylate and dicarboxylate metabolism	4	15	138	664	0.422627	0.86948
Purine metabolism	4	10	174	633	0.360209	0.66533		Phenylalanine, tyrosine and tryptophan biosynthesis	5	1	370	445	0.0731395	0.52417		Carbon fixation pathways in prokaryotes	3	4	123	691	0.0772708	0.4056		Pyruvate metabolism	2	2	140	677	0.140365	0.5975
Glycolysis / Gluconeogenesis	4	15	174	628	0.617939	0.88264		Cysteine and methionine metabolism	5	3	370	443	0.272481	0.90128		Peroxisome	3	5	123	690	0.110133	0.4056		Cell cycle	2	34	140	645	0.991868	1
Glyoxylate and dicarboxylate metabolism	4	15	174	628	0.617939	0.88264		Nicotinate and nicotinamide metabolism	4	1	371	445	0.137366	0.73834		Nitrogen metabolism	3	17	123	678	0.614447	0.83389		Benzoate degradation	1	0	141	679	0.17296	0.5975
Oxidative phosphorylation	4	85	174	558	1	1		Thiamine metabolism	4	1	371	445	0.137366	0.73834		2-Oxocarboxylic acid metabolism	2	2	124	693	0.113631	0.4056		Chlorocyclohexane and chlorobenzene degradation	1	0	141	679	0.17296	0.5975
Protein export	3	4	175	639	0.177324	0.51793		Nucleotide excision repair	4	2	371	444	0.265818	0.90128		Inositol phosphate metabolism	2	2	124	693	0.113631	0.4056		Pentose phosphate pathway	1	0	141	679	0.17296	0.5975
Quorum sensing	2	1	176	642	0.120283	0.51793		Peroxisome	4	4	371	442	0.539072	1		DNA replication	2	3	124	692	0.170779	0.4056		Phosphotransferase system (PTS)	1	0	141	679	0.17296	0.5975
Alanine, aspartate and glutamate metabolism	2	2	176	641	0.206793	0.51793		Purine metabolism	4	10	371	436	0.944324	1		Fatty acid biosynthesis	2	3	124	692	0.170779	0.4056		Carotenoid biosynthesis	1	1	141	678	0.316179	0.80099
Peptidoglycan biosynthesis	2	2	176	641	0.206793	0.51793		Carbon fixation pathways in prokaryotes	3	4	372	442	0.69745	1		Fatty acid degradation	2	7	124	688	0.412985	0.68232		Folate biosynthesis	1	1	141	678	0.316179	0.80099
Fatty acid biosynthesis	2	3	176	640	0.297291	0.60874		Protein export	3	4	372	442	0.69745	1		Aminoacyl-tRNA biosynthesis	2	8	124	687	0.469259	0.71199		Terpenoid backbone biosynthesis	1	1	141	678	0.316179	0.80099
RNA transport	2	3	176	640	0.297291	0.60874		Pyrimidine metabolism	3	5	372	441	0.792477	1		RNA degradation	2	52	124	643	0.99897	0.99897		Homologous recombination	1	2	141	677	0.434741	0.86948
KO enrichments with FDR (Benjamini-Hochsberg) < 0.1
morning								afternoon								dusk								night
	ko_in_df	ko_not_in_df	other_in_df	other_not_in_df	Fisher_pVal	BH			ko_in_df	ko_not_in_df	other_in_df	other_not_in_df	Fisher_pVal	BH			ko_in_df	ko_not_in_df	other_in_df	other_not_in_df	Fisher_pVal	BH			ko_in_df	ko_not_in_df	other_in_df	other_not_in_df	Fisher_pVal	BH
Ribosome	28	20	150	623	1.24026e-08	0		Oxidative phosphorylation	72	17	303	429	6.25452e-13	0		Sulfur metabolism	7	1	119	694	1.21148e-05	0.00046		Photosynthesis - antenna proteins	10	0	132	679	1.83039e-08	0
Flagellar assembly	9	7	169	636	0.00242853	0.05221		RNA degradation	45	9	330	437	4.34663e-09	0		Arginine and proline metabolism	3	0	123	695	0.0035421	0.05359		Porphyrin and chlorophyll metabolism	11	2	131	677	1.68586e-07	0
Aminoacyl-tRNA biosynthesis	6	4	172	639	0.00922874	0.09921		Cell cycle	30	6	345	440	2.31691e-06	3e-05		Glyoxylate and dicarboxylate metabolism	8	11	118	684	0.00423081	0.05359		Transport	30	41	112	638	1.72103e-07	0
Two-component system	6	4	172	639	0.00922874	0.09921		Citrate cycle (TCA cycle)	27	8	348	438	0.000110902	0.00119

### Sheet: Prok_photoauto
top 20 in abundance
morning								afternoon								dusk								night
	ko_in_df	ko_not_in_df	other_in_df	other_not_in_df	Fisher_pVal	BH			ko_in_df	ko_not_in_df	other_in_df	other_not_in_df	Fisher_pVal	BH			ko_in_df	ko_not_in_df	other_in_df	other_not_in_df	Fisher_pVal	BH			ko_in_df	ko_not_in_df	other_in_df	other_not_in_df	Fisher_pVal	BH
[]	50	73	187	477	0.00442122	0.10832		[]	26	97	127	537	0.341531	0.59838		[]	15	108	113	551	0.932225	1		Ribosome	57	32	212	486	9.18386e-10	0
Photosynthesis	30	25	207	525	7.72547e-05	0.00379		Photosynthesis	21	34	132	600	0.000618662	0.02846		Nitrogen metabolism	10	9	118	650	0.00023238	0.00837		[]	32	91	237	427	0.986669	1
Ribosome	27	62	210	488	0.524467	0.99906		Oxidative phosphorylation	10	29	143	605	0.208841	0.5651		Transport	10	28	118	631	0.0729933	0.29197		Porphyrin and chlorophyll metabolism	17	15	252	503	0.0190706	0.30513
Transport	11	27	226	523	0.626154	0.99906		Purine metabolism	8	15	145	619	0.0592669	0.54526		Glycolysis / Gluconeogenesis	9	18	119	641	0.020752	0.18677		Photosynthesis - antenna proteins	13	11	256	507	0.0327552	0.33988
Oxidative phosphorylation	11	28	226	522	0.665405	0.99906		RNA degradation	7	11	146	623	0.0428132	0.49235		Oxidative phosphorylation	9	30	119	629	0.167025	0.42949		Transport	12	26	257	492	0.694476	0.9982
Photosynthesis - antenna proteins	9	15	228	535	0.276593	0.98374		Porphyrin and chlorophyll metabolism	6	26	147	608	0.613467	0.85514		Pentose phosphate pathway	7	5	121	654	0.00100168	0.01803		Fatty acid biosynthesis	10	2	259	516	0.000624638	0.01499
Glycolysis / Gluconeogenesis	8	19	229	531	0.596133	0.99906		Cell cycle	5	10	148	624	0.148087	0.55893		Porphyrin and chlorophyll metabolism	6	26	122	633	0.422912	0.63437		Aminoacyl-tRNA biosynthesis	10	8	259	510	0.0491785	0.33988
Amino sugar and nucleotide sugar metabolism	5	1	232	549	0.0108585	0.17736		Cysteine and methionine metabolism	5	10	148	624	0.148087	0.55893		Citrate cycle (TCA cycle)	5	2	123	657	0.00168954	0.02027		Oxidative phosphorylation	9	30	260	488	0.956608	0.9982
Peptidoglycan biosynthesis	5	5	232	545	0.15081	0.98374		Aminoacyl-tRNA biosynthesis	5	13	148	621	0.261152	0.59838		Starch and sucrose metabolism	5	9	123	650	0.0614006	0.2763		RNA degradation	8	10	261	508	0.245121	0.9982
Carbon fixation in photosynthetic organisms	5	6	232	544	0.211425	0.98374		Transport	5	33	148	601	0.892211	0.95221		Cell cycle	4	11	124	648	0.216409	0.51938		Purine metabolism	8	15	261	503	0.555101	0.9982
Lipopolysaccharide biosynthesis	4	1	233	549	0.0307789	0.37704		Carotenoid biosynthesis	4	2	149	632	0.0149337	0.34347		Purine metabolism	4	19	124	640	0.529948	0.73377		Carbon fixation in photosynthetic organisms	6	5	263	513	0.133597	0.80158
Folate biosynthesis	4	4	233	546	0.195144	0.98374		Glycine, serine and threonine metabolism	4	7	149	627	0.14753	0.55893		Glyoxylate and dicarboxylate metabolism	3	2	125	657	0.0327321	0.23567		Nitrogen metabolism	6	13	263	505	0.679189	0.9982
Two-component system	4	4	233	546	0.195144	0.98374		Glycolysis / Gluconeogenesis	4	23	149	611	0.803198	0.92368		Arginine biosynthesis	3	3	125	656	0.0577649	0.2763		Glycolysis / Gluconeogenesis	6	21	263	497	0.942773	0.9982
Starch and sucrose metabolism	4	10	233	540	0.650101	0.99906		Ribosome	3	86	150	548	1	1		Nicotinate and nicotinamide metabolism	3	3	125	656	0.0577649	0.2763		Protein export	5	2	264	516	0.0495662	0.33988
Phenylalanine, tyrosine and tryptophan biosynthesis	3	3	234	547	0.257224	0.98374		Mismatch repair	2	0	151	634	0.0375957	0.49235		Glycine, serine and threonine metabolism	3	8	125	651	0.25966	0.52174		Terpenoid backbone biosynthesis	5	2	264	516	0.0495662	0.33988
Thiamine metabolism	3	4	234	546	0.355245	0.99906		Vitamin B6 metabolism	2	1	151	633	0.0983234	0.55893		Cysteine and methionine metabolism	3	12	125	647	0.451346	0.64994		Starch and sucrose metabolism	5	9	264	509	0.552442	0.9982
Cell cycle	3	12	234	538	0.877484	0.99906		Alanine, aspartate and glutamate metabolism	2	2	151	632	0.171871	0.55893		Aminoacyl-tRNA biosynthesis	3	15	125	644	0.581599	0.75773		Cysteine and methionine metabolism	5	10	264	508	0.624383	0.9982
Purine metabolism	3	20	234	530	0.985821	0.99906		DNA replication	2	2	151	632	0.171871	0.55893		Alanine, aspartate and glutamate metabolism	2	2	126	657	0.12595	0.37785		Pentose phosphate pathway	4	8	265	510	0.632203	0.9982
Porphyrin and chlorophyll metabolism	3	29	234	521	0.999063	0.99906		2-Oxocarboxylic acid metabolism	2	4	151	630	0.330857	0.59838		Arginine and proline metabolism	2	2	126	657	0.12595	0.37785		Arginine biosynthesis	3	3	266	515	0.336079	0.9982
Biosynthesis of unsaturated fatty acids	2	0	235	550	0.0904197	0.88611		Two-component system	2	6	151	628	0.480842	0.76271		Histidine metabolism	2	2	126	657	0.12595	0.37785		Glycerolipid metabolism	3	3	266	515	0.336079	0.9982
KO enrichments with FDR (Benjamini-Hochsberg) < 0.1
morning								afternoon								dusk								night
	ko_in_df	ko_not_in_df	other_in_df	other_not_in_df	Fisher_pVal	BH			ko_in_df	ko_not_in_df	other_in_df	other_not_in_df	Fisher_pVal	BH			ko_in_df	ko_not_in_df	other_in_df	other_not_in_df	Fisher_pVal	BH			ko_in_df	ko_not_in_df	other_in_df	other_not_in_df	Fisher_pVal	BH
Photosynthesis	30	25	207	525	7.72547e-05	0.00379		Photosynthesis	21	34	132	600	0.000618662	0.02846		Nitrogen metabolism	10	9	118	650	0.000232377	0.00837		Ribosome	57	32	212	486	9.18386e-10	0
																Pentose phosphate pathway	7	5	121	654	0.00100168	0.01803		Fatty acid biosynthesis	10	2	259	516	0.000624638	0.01499
																Citrate cycle (TCA cycle)	5	2	123	657	0.00168954	0.02027
