## Supplemental Data 7 for "Community-scale Synchronization and Temporal Partitioning of Gene Expression, Metabolism, and Lipid Biosynthesis in Oligotrophic Ocean Surface Waters"

	pval	diffs	ko	n_tax	rejects
1	0	0.745098039215686	K00239	18	reject
2	0	0.65	K03798	16	reject
3	0.1053	1.34065934065934	K02358	14	fail
4	0.0216	1.16483516483516	K04077	14	reject
5	0.0052	1.02197802197802	K00240	14	reject
6	0	0.538461538461538	K02703	14	reject
7	0	0.538461538461538	K02274	13	reject
8	0	0.538461538461538	K04043	13	reject
9	0.0017	0.848484848484849	K02275	12	reject
10	1e-04	0.545454545454545	K02706	12	reject
11	0.0415	1.16363636363636	K03522	11	fail
12	0.0023	0.836363636363636	K04078	11	reject
13	0	0.363636363636364	K01902	11	reject
14	0	0.327272727272727	K02935	11	reject
15	0.1757	1.35555555555556	K03320	10	fail
16	0.035	1.11111111111111	K03403	10	fail
17	0.0317	1.08888888888889	K03686	10	fail
18	0.0108	0.955555555555556	K02276	10	reject
19	0.0059	0.888888888888889	K02716	10	reject
20	0.0029	0.755555555555556	K02355	10	reject
21	0.3456	1.44444444444444	K02886	9	fail
22	0.0464	1.11111111111111	K01338	9	fail
23	0.0466	1.11111111111111	K08911	9	fail
24	0.0062	0.777777777777778	K00411	9	reject
25	0.0067	0.777777777777778	K02078	9	reject
26	0.0029	0.722222222222222	K02705	9	reject
27	0.0016	0.611111111111111	K01624	9	reject
28	0.0015	0.555555555555556	K01602	9	reject
29	5e-04	0.444444444444444	K00927	9	reject
30	1e-04	0.222222222222222	K01682	9	reject
31	0.5707	1.53571428571429	K00266	8	fail
32	0.2786	1.39285714285714	K10960	8	fail
33	0.1749	1.32142857142857	K04079	8	fail
34	0.1345	1.25	K03687	8	fail
35	0.1043	1.21428571428571	K00605	8	fail
36	0.0353	1.03571428571429	K02641	8	fail
37	0.0282	1	K00134	8	fail
38	0.0233	0.964285714285714	K08913	8	reject
39	0.0225	0.928571428571429	K01845	8	reject
40	0.0146	0.857142857142857	K00413	8	reject
41	0.0117	0.821428571428571	K03782	8	reject
42	0.0088	0.785714285714286	K02636	8	reject
43	1e-04	0.25	K00958	8	reject
44	1e-04	0.25	K02183	8	reject
45	0	0	K01899	8	reject
46	0	0	K07374	8	reject
47	0	0	K11251	8	reject
48	0.804	1.61904761904762	K00382	7	fail
49	0.8086	1.61904761904762	K03797	7	fail
50	0.8091	1.61904761904762	K00265	7	fail
51	0.2454	1.33333333333333	K00228	7	fail
52	0.2456	1.33333333333333	K03089	7	fail
53	0.248	1.33333333333333	K00249	7	fail
54	0.0999	1.14285714285714	K02888	7	fail
55	0.0642	1.04761904761905	K00278	7	fail
56	0.0677	1.04761904761905	K00161	7	fail
57	0.0677	1.04761904761905	K00600	7	fail
58	0.0711	1.04761904761905	K00311	7	fail
59	0.0355	0.952380952380952	K00412	7	fail
60	0.0356	0.952380952380952	K01915	7	fail
61	0.0273	0.857142857142857	K00234	7	reject
62	0.0276	0.857142857142857	K00514	7	fail
63	0.0299	0.857142857142857	K03086	7	fail
64	0.005	0.571428571428571	K02639	7	reject
65	0.0063	0.571428571428571	K00335	7	reject
66	0.0065	0.571428571428571	K00962	7	reject
67	0.0065	0.571428571428571	K07375	7	reject
68	0.0073	0.571428571428571	K08738	7	reject
69	0.0017	0.476190476190476	K00164	7	reject
70	0.0025	0.476190476190476	K09564	7	reject
71	0.0033	0.476190476190476	K06207	7	reject
72	9e-04	0.285714285714286	K02115	7	reject
73	0.0012	0.285714285714286	K00031	7	reject
74	1e-04	0	K00855	7	reject
75	1e-04	0	K10389	7	reject
76	0.8082	1.66666666666667	K00384	6	fail
77	0.8106	1.66666666666667	K02112	6	fail
78	0.5941	1.6	K02109	6	fail
79	0.5967	1.6	K00281	6	fail
80	0.5969	1.6	K02992	6	fail
81	0.4436	1.46666666666667	K00284	6	fail
82	0.3129	1.4	K00257	6	fail
83	0.3189	1.4	K03040	6	fail
84	0.3199	1.4	K04487	6	fail
85	0.3226	1.4	K02035	6	fail
86	0.1976	1.26666666666667	K03768	6	fail
87	0.1677	1.2	K02892	6	fail
88	0.1682	1.2	K02111	6	fail
89	0.1693	1.2	K08910	6	fail
90	0.099	1.13333333333333	K02635	6	fail
91	0.0829	1.06666666666667	K04771	6	fail
92	0.0863	1.06666666666667	K00150	6	fail
93	0.0727	1	K02952	6	fail
94	0.0548	0.933333333333333	K08916	6	fail
95	0.0554	0.933333333333333	K02926	6	fail
96	0.0402	0.866666666666667	K00244	6	fail
97	0.0402	0.866666666666667	K02986	6	fail
98	0.0416	0.866666666666667	K00123	6	fail
99	0.0417	0.866666666666667	K00336	6	fail
100	0.0422	0.866666666666667	--	6	fail
101	0.0431	0.866666666666667	K02293	6	fail
102	0.0179	0.666666666666667	K02638	6	reject
103	0.0197	0.666666666666667	K00026	6	reject
104	0.0211	0.666666666666667	K04088	6	reject
105	0.0081	0.533333333333333	K09458	6	reject
106	0.009	0.533333333333333	K08907	6	reject
107	0.0092	0.533333333333333	K04080	6	reject
108	0.0095	0.533333333333333	K08908	6	reject
109	0.0026	0.333333333333333	K06118	6	reject
110	0.003	0.333333333333333	K00615	6	reject
111	0.0033	0.333333333333333	K04087	6	reject
112	0.0034	0.333333333333333	K05808	6	reject
113	0.0036	0.333333333333333	K01601	6	reject
114	3e-04	0	K11254	6	reject
115	6e-04	0	K00325	6	reject
116	1	1.8	K00380	5	fail
117	1	1.8	K01802	5	fail
118	1	1.8	K02906	5	fail
119	1	1.8	K09013	5	fail
120	0.706	1.6	K01955	5	fail
121	0.7124	1.6	K02988	5	fail
122	0.715	1.6	K02887	5	fail
123	0.7184	1.6	K01883	5	fail
124	0.3787	1.4	K02982	5	fail
125	0.3817	1.4	K02634	5	fail
126	0.3829	1.4	K01251	5	fail
127	0.3848	1.4	K01945	5	fail
128	0.3849	1.4	K02056	5	fail
129	0.385	1.4	K01872	5	fail
130	0.3875	1.4	K00526	5	fail
131	0.3888	1.4	K09487	5	fail
132	0.3891	1.4	K02108	5	fail
133	0.3899	1.4	K03088	5	fail
134	0.3911	1.4	K01698	5	fail
135	0.3931	1.4	K02976	5	fail
136	0.3937	1.4	K04564	5	fail
137	0.3946	1.4	K00826	5	fail
138	0.3953	1.4	K02904	5	fail
139	0.3975	1.4	K03702	5	fail
140	0.4012	1.4	K03386	5	fail
141	0.2055	1.2	K03545	5	fail
142	0.2108	1.2	K00162	5	fail
143	0.2119	1.2	K01689	5	fail
144	0.2126	1.2	K03526	5	fail
145	0.2151	1.2	K02704	5	fail
146	0.2151	1.2	K02948	5	fail
147	0.2179	1.2	K00507	5	fail
148	0.1188	1	K02878	5	fail
149	0.1228	1	K03639	5	fail
150	0.1241	1	K01495	5	fail
151	0.1248	1	K01937	5	fail
152	0.1251	1	K00208	5	fail
153	0.1258	1	K01807	5	fail
154	0.1277	1	K03087	5	fail
155	0.1285	1	K01803	5	fail
156	0.1288	1	K02637	5	fail
157	0.1292	1	K08300	5	fail
158	0.1293	1	K02689	5	fail
159	0.0556	0.8	K02881	5	fail
160	0.0557	0.8	K10705	5	fail
161	0.0558	0.8	K01100	5	fail
162	0.0568	0.8	K03568	5	fail
163	0.0578	0.8	K02916	5	fail
164	0.0582	0.8	K00253	5	fail
165	0.0282	0.6	K03695	5	fail
166	0.0285	0.6	K02230	5	fail
167	0.0285	0.6	K03694	5	fail
168	0.0287	0.6	K02719	5	fail
169	0.0299	0.6	K01783	5	fail
170	0.0302	0.6	K02950	5	fail
171	0.0303	0.6	K03388	5	fail
172	0.0303	0.6	K09566	5	fail
173	0.0304	0.6	K00235	5	fail
174	0.0304	0.6	K03147	5	fail
175	0.0306	0.6	K05864	5	fail
176	0.0311	0.6	K02945	5	fail
177	0.0313	0.6	K15987	5	fail
178	0.0316	0.6	K06890	5	fail
179	0.0318	0.6	K11252	5	fail
180	0.0342	0.6	K02965	5	fail
181	0.0121	0.4	K09567	5	reject
182	0.0127	0.4	K07944	5	reject
183	0.0129	0.4	K02871	5	reject
184	0.0136	0.4	K02949	5	reject
185	0.0147	0.4	K03231	5	reject
186	0.0014	0	K08057	5	reject
187	0.0017	0	K02014	5	reject
188	0.0017	0	K05298	5	reject
189	0.0019	0	K09551	5	reject
190	0.0019	0	K10418	5	reject
191	0.0021	0	K08054	5	reject
192	0.0022	0	K02867	5	reject
193	1	2	K00297	4	fail
194	1	2	K03553	4	fail
195	1	2	K09510	4	fail
196	1	2	K10439	4	fail
197	0.9197	1.83333333333333	K07516	4	fail
198	0.9248	1.83333333333333	K00432	4	fail
199	0.9263	1.83333333333333	K07304	4	fail
200	0.9265	1.83333333333333	K02412	4	fail
201	0.9281	1.83333333333333	K04752	4	fail
202	0.9285	1.83333333333333	K00259	4	fail
203	0.929	1.83333333333333	K03530	4	fail
204	0.9295	1.83333333333333	K01623	4	fail
205	0.7013	1.66666666666667	K03704	4	fail
206	0.7028	1.66666666666667	K03404	4	fail
207	0.7035	1.66666666666667	K03070	4	fail
208	0.7037	1.66666666666667	K02110	4	fail
209	0.705	1.66666666666667	K01939	4	fail
210	0.7066	1.66666666666667	K06204	4	fail
211	0.7075	1.66666666666667	K00053	4	fail
212	0.7081	1.66666666666667	K00390	4	fail
213	0.71	1.66666666666667	K02313	4	fail
214	0.7111	1.66666666666667	K01875	4	fail
215	0.7155	1.66666666666667	K13303	4	fail
216	0.431	1.5	K11731	4	fail
217	0.4379	1.5	K02994	4	fail
218	0.4389	1.5	K01782	4	fail
219	0.4393	1.5	K06689	4	fail
220	0.4406	1.5	K02931	4	fail
221	0.441	1.5	K02519	4	fail
222	0.4412	1.5	K00074	4	fail
223	0.4415	1.5	K01825	4	fail
224	0.4417	1.5	K02961	4	fail
225	0.4421	1.5	K02874	4	fail
226	0.4421	1.5	K08909	4	fail
227	0.4435	1.5	K11717	4	fail
228	0.4437	1.5	K02890	4	fail
229	0.4437	1.5	K02933	4	fail
230	0.4439	1.5	K15779	4	fail
231	0.4458	1.5	K01749	4	fail
232	0.4461	1.5	K01900	4	fail
233	0.4469	1.5	K00324	4	fail
234	0.4514	1.5	K04039	4	fail
235	0.3016	1.33333333333333	K00616	4	fail
236	0.263	1.16666666666667	K05579	4	fail
237	0.264	1.16666666666667	K15283	4	fail
238	0.2672	1.16666666666667	K04488	4	fail
239	0.2674	1.16666666666667	K00330	4	fail
240	0.269	1.16666666666667	K12574	4	fail
241	0.2699	1.16666666666667	K00540	4	fail
242	0.2725	1.16666666666667	K08915	4	fail
243	0.2726	1.16666666666667	K01507	4	fail
244	0.2734	1.16666666666667	K01953	4	fail
245	0.275	1.16666666666667	K10579	4	fail
246	0.2759	1.16666666666667	K00876	4	fail
247	0.2793	1.16666666666667	K03770	4	fail
248	0.281	1.16666666666667	K01835	4	fail
249	0.1635	1	K11809	4	fail
250	0.1671	1	K16345	4	fail
251	0.169	1	K00099	4	fail
252	0.1714	1	K00274	4	fail
253	0.1715	1	K01662	4	fail
254	0.1715	1	K15427	4	fail
255	0.1718	1	K03671	4	fail
256	0.172	1	K03701	4	fail
257	0.1726	1	K02694	4	fail
258	0.1756	1	K09014	4	fail
259	0.1788	1	K00873	4	fail
260	0.1793	1	K00315	4	fail
261	0.0723	0.666666666666667	K08956	4	fail
262	0.0765	0.666666666666667	K08902	4	fail
263	0.0771	0.666666666666667	K00643	4	fail
264	0.0773	0.666666666666667	K14172	4	fail
265	0.0781	0.666666666666667	K00248	4	fail
266	0.0805	0.666666666666667	K02959	4	fail
267	0.044	0.5	K00821	4	fail
268	0.0462	0.5	K02946	4	fail
269	0.0465	0.5	K08912	4	fail
270	0.0483	0.5	K08914	4	fail
271	0.0485	0.5	K09563	4	fail
272	0.0491	0.5	K00033	4	fail
273	0.0494	0.5	K01647	4	fail
274	0.0498	0.5	K08692	4	fail
275	0.0499	0.5	K02996	4	fail
276	0.0501	0.5	K02939	4	fail
277	0.0509	0.5	K12402	4	fail
278	0.0512	0.5	K02357	4	fail
279	0.052	0.5	K00647	4	fail
280	0.0523	0.5	K05863	4	fail
281	0.0527	0.5	K13993	4	fail
282	0.0528	0.5	K02133	4	fail
283	0.0532	0.5	K13628	4	fail
284	0.0533	0.5	K01903	4	fail
285	0.0536	0.5	K00255	4	fail
286	0.0538	0.5	K02879	4	fail
287	0.0542	0.5	K02863	4	fail
288	0.0071	0	K14637	4	reject
289	0.0074	0	K08917	4	reject
290	0.008	0	K09565	4	reject
291	0.0084	0	K02902	4	reject
292	0.0084	0	K09584	4	reject
293	0.0086	0	K12751	4	reject
294	0.0088	0	K01419	4	reject
295	0.009	0	K00323	4	reject
296	0.0094	0	K17609	4	reject
