## Supplemental Data 8 for "Community-scale Synchronization and Temporal Partitioning of Gene Expression, Metabolism, and Lipid Biosynthesis in Oligotrophic Ocean Surface Waters"

clus4id	max_width	min_width	tot_negative	tot_sig	mean_sil	med_sil	sd_sil	tot_neg_normed	SOM_version
1	0.404438899838886	-0.0385393654776646	49	1529	0.177443432852556	0.180482433160054	0.100085660778429	16.3333333333333	3 cluster
2	0.365654366569652	-0.0811857458639682	152	2200	0.161232082951391	0.175695867863188	0.0983602420923942	50.6666666666667	3 cluster
3	0.489984696187474	0.0259837595707853	0	2544	0.292356570566878	0.314597437212811	0.112751621975569	0	3 cluster
1	0.364847460601856	-0.0453742471534058	63	1133	0.14381631541679	0.143726376976136	0.0959205212374919	15.75	4 cluster
2	0.366115800884683	-0.019873559917094	4	1444	0.161249433585947	0.160667448944525	0.0820872148787926	1	4 cluster
3	0.456361902516384	0.00353442743098513	0	2259	0.256012714498657	0.272078842739888	0.10167993998088	0	4 cluster
4	0.321868838925394	-0.065470185103502	168	1437	0.113563571531872	0.113594151893534	0.0852854476137406	42	4 cluster
1	0.419022187078081	0.0236357018212532	0	1974	0.232151317227173	0.234328807718597	0.0899672398676267	0	5 cluster
2	0.320309853533326	-0.089444987221008	136	1037	0.114569143467783	0.113575815726628	0.0907874452161524	27.2	5 cluster
3	0.361771967203593	-0.00436424661301263	1	1098	0.158791264860507	0.152891380542504	0.0769183409984306	0.2	5 cluster
4	0.283958770360071	-0.0570987604097795	103	1264	0.0906799614902338	0.0852721089530206	0.0682607093569041	20.6	5 cluster
5	0.264815536291218	-0.0917357751236656	113	900	0.089539776943244	0.0866026635000499	0.0760586340464727	22.6	5 cluster
